# Extensive binding of nebulous human transcription factors to genomic dark matter

**DOI:** 10.1101/2024.11.11.622123

**Authors:** Rozita Razavi, Ali Fathi, Isaac Yellan, Alexander Brechalov, Kaitlin U. Laverty, Arttu Jolma, Aldo Hernandez-Corchado, Hong Zheng, Ally W.H. Yang, Mihai Albu, Marjan Barazandeh, Chun Hu, Ilya E. Vorontsov, Zain M. Patel, The Codebook Consortium, Ivan V. Kulakovskiy, Philipp Bucher, Quaid Morris, Hamed S. Najafabadi, Timothy R. Hughes

## Abstract

The functional impact of a large portion of the human genome known as “dark matter DNA”, which is composed mainly of repeat sequences, remains enigmatic. The genome also encodes hundreds of putative and poorly characterized transcription factors (TFs). Here, we determined genomic binding locations of 166 poorly characterized human TFs in living cells. Nearly half of them associate strongly with known regulatory regions such as promoters and enhancers, frequently co-localizing with each other at conserved motif matches. The other half often associate with genomic dark matter, however, at largely non-overlapping (i.e., unique) sites, via intrinsic sequence recognition. Fifty-four of the latter half, which we term “Dark TFs”, mainly bind within regions of closed chromatin, with each recognizing a unique set of repeat sequences. The Dark TFs include many KZNFs, which are known to bind and silence TEs, and other TFs with apparent repressive functions. By contrast, some may be pioneers: we find that induction of TPRX1, a known regulator of zygotic preimplantation, leads to chromatin opening at many of its binding sites in the dark matter genome. Altogether, our results shed light on a large fraction of poorly characterized human TFs and simultaneously illuminate the diversity of function within the dark matter genome.
