## Supplementary Table 1 for "Extensive binding of nebulous human transcription factors to genomic dark matter"

### Sheet: README
Columns Info: ("ChIP_Overview" sheet)	Overview of the experiments. Each row corresponds to an individual TF.
TF	Name of the transcription factor
Role in study	"Codebook TF" (i.e. poorly characterized with no prior known motif) or "Control"
Ensembl ID	Ensembl ID of the TF
DBD(s)	List of DNA-binding domain contained within the TF
All ChIP Exps	Number of ChIP-seq experiments performed on the TF (INPUT experiments are not counted)
Experiments assessment	The results of expert assessment of the experiments, labeling the experiments of each TF as either successful (bt motif enrichment or high replicate overlap) or unsuccessful
Total successful Exps	Number of ChIP-seq experiments performed on the TF that were successful (INPUT experiments not counted)
Successful Exps by motif enrichment	Number of ChIP-seq experiments performed on the TF that were successful by motif enrichment (INPUT experiments not counted)
No motif enrichment, high replicate overlap	Number of ChIP-seq experiments performed on the TF with no motif enrichment but were successful by high replicate overlap (INPUT experiments not counted)
List of successful Exps	IDs of successful ChIP-seq experiments
All ChIP Reps	Number of ChIP-seq experimental replicates with sequencing data for the TF (only relevant for Batch 4 samples, each experiment has 2 technical sequencing replicates) (INPUT experiments not counted)
Total successful Reps	Number of ChIP-seq experimental replicates performed on the TF that were successful (only relevant for Batch 4 samples, each experiment has 2 technical sequencing replicates) (INPUT experiments not counted)
Successful Reps by motif enrichment	Number of ChIP-seq experimental replicates performed on the TF that were successful by motif enrichment (only relevant for Batch 4 samples, each experiment has 2 technical sequencing replicates) (INPUT experiments not counted)
No motif enrichment, high replicate overlap	Number of ChIP-seq experimental replicates performed on the TF with no motif enrichment but were successful by high replicate overlap (only relevant for Batch 4 samples, each experiment has 2 technical sequencing replicates) (INPUT experiments not counted)
List of successful Reps	IDs of successful ChIP-seq replicates (only relevant for Batch 4 samples, each experiment has 2 technical sequencing replicates distinguished as WNHM or WNHD) .
	*Note: GFP-only experiments (i.e. empty plasmid with no TF) are not included

### Sheet: ChIP_Overview
TF	Role in study	Ensembl ID	DBD(s)	All ChIP Exps	Experiments assessment	Total successful Exps	Successful Exps by motif enrichment	No motif enrichment, high replicate overlap	List of successful Exps	All ChIP Reps	Total successful Reps	Successful Reps by motif enrichment	No motif enrichment, high replicate overlap	List of successful Reps
KDM5B	Codebook TF	ENSG00000117139	ARID/BRIGHT	4	No motif enrichment, good overlap between replicates	3	0	3	THC0226,THC0402,THC0218	6	4	0	4	THC0218WNHN,THC0226WNHN,THC0402WNHM,THC0402WNHD
ARID2	Codebook TF	ENSG00000189079	ARID/BRIGHT; RFX	3	No motif enrichment, good overlap between replicates	2	0	2	THC0275,THC0409	5	3	0	3	THC0275WNHN,THC0409WNHM,THC0409WNHD
AHCTF1	Codebook TF	ENSG00000153207	AT hook	2	Unsuccessful	0	0	0	NA	2	0	0	0	NA
AHDC1	Codebook TF	ENSG00000126705	AT hook	2	Unsuccessful	0	0	0	NA	2	0	0	0	NA
AKNA	Codebook TF	ENSG00000106948	AT hook	3	Unsuccessful	0	0	0	NA	4	0	0	0	NA
CBX2	Codebook TF	ENSG00000173894	AT hook	2	Unsuccessful	0	0	0	NA	2	0	0	0	NA
DNTTIP1	Codebook TF	ENSG00000101457	AT hook	2	Successful by motif enrichment	2	2	0	THC0087,THC0152	2	2	2	0	THC0087WNHN,THC0152WNHN
DOT1L	Codebook TF	ENSG00000104885	AT hook	2	Unsuccessful	0	0	0	NA	2	0	0	0	NA
GLYR1	Codebook TF	ENSG00000140632	AT hook	3	No motif enrichment, good overlap between replicates	3	0	3	THC0088,THC0148,THC0184	3	3	0	3	THC0088WNHN,THC0148WNHN,THC0184WNHN
PHF20	Codebook TF	ENSG00000025293	AT hook	2	Unsuccessful	0	0	0	NA	2	0	0	0	NA
PHF21A	Codebook TF	ENSG00000135365	AT hook	2	Unsuccessful	0	0	0	NA	2	0	0	0	NA
PRR12	Codebook TF	ENSG00000126464	AT hook	2	No motif enrichment, good overlap between replicates	2	0	2	THC0563,THC0467	2	2	0	2	THC0467WNHN,THC0563WNHN
SCML4	Codebook TF	ENSG00000146285	AT hook	2	No motif enrichment, good overlap between replicates	2	0	2	THC0250,THC0258	2	2	0	2	THC0250WNHN,THC0258WNHN
SETBP1	Codebook TF	ENSG00000152217	AT hook	2	Unsuccessful	0	0	0	NA	2	0	0	0	NA
FAM200B	Codebook TF	ENSG00000237765	BED ZF	2	Successful by motif enrichment	2	2	0	THC0886,THC0887	2	2	2	0	THC0886WNHN,THC0887WNHN
SGSM2	Codebook TF	ENSG00000141258	BED ZF	3	No motif enrichment, good overlap between replicates	2	0	2	THC0132,THC0180	3	2	0	2	THC0132WNHN,THC0180WNHN
ZBED2	Codebook TF	ENSG00000177494	BED ZF	3	Successful by motif enrichment	2	2	0	THC0101,THC0902	3	2	2	0	THC0101WNHN,THC0902WNHR
ZBED3	Codebook TF	ENSG00000132846	BED ZF	2	Unsuccessful	0	0	0	NA	2	0	0	0	NA
ZBED4	Codebook TF	ENSG00000100426	BED ZF	2	No motif enrichment, good overlap between replicates	2	0	2	THC0245,THC0237	2	2	0	2	THC0237WNHN,THC0245WNHN
ZBED5	Codebook TF	ENSG00000236287	BED ZF	3	Successful by motif enrichment	2	2	0	THC0081,THC0278	3	2	2	0	THC0081WNHN,THC0278WNHR
ZBED9	Codebook TF	ENSG00000232040	BED ZF	2	Successful by motif enrichment	2	2	0	THC0116,THC0073	2	2	2	0	THC0073WNHN,THC0116WNHN
ZFTA	Codebook TF	ENSG00000188070	BED ZF	2	Successful by motif enrichment	2	2	0	THC0189,THC0197	2	2	2	0	THC0189WNHN,THC0197WNHN
BHLHA9	Codebook TF	ENSG00000205899	bHLH	2	Successful by motif enrichment	2	2	0	THC0190,THC0198	2	2	2	0	THC0190WNHN,THC0198WNHN
NCOA1	Codebook TF	ENSG00000084676	bHLH	7	No motif enrichment, good overlap between replicates	4	0	4	THC0385,THC0242,THC0283,THC0234	12	6	0	6	THC0234WNHN,THC0242WNHN,THC0283WNHM,THC0283WNHD,THC0385WNHM,THC0385WNHD
NCOA2	Codebook TF	ENSG00000140396	bHLH	1	Unsuccessful	0	0	0	NA	2	0	0	0	NA
NCOA3	Codebook TF	ENSG00000124151	bHLH	2	Unsuccessful	0	0	0	NA	2	0	0	0	NA
SOHLH1	Codebook TF	ENSG00000165643	bHLH	1	Unsuccessful	0	0	0	NA	2	0	0	0	NA
USF3	Codebook TF	ENSG00000176542	bHLH	2	Successful by motif enrichment	2	2	0	THC0661,THC0757	2	2	2	0	THC0661WNHN,THC0757WNHN
POGK	Codebook TF	ENSG00000143157	Brinker	3	No motif enrichment, good overlap between replicates	2	0	2	THC0225,THC0217	4	2	0	2	THC0217WNHN,THC0225WNHN
BATF2	Codebook TF	ENSG00000168062	bZIP	2	Successful by motif enrichment	2	2	0	THC0118,THC0117	2	2	2	0	THC0117WNHN,THC0118WNHN
CREB3L3	Codebook TF	ENSG00000060566	bZIP	2	Successful by motif enrichment	1	1	0	THC0565	2	1	1	0	THC0565WNHN
AC008770	Codebook TF	ENSG00000267179	C2H2 ZF	2	Unsuccessful	0	0	0	NA	2	0	0	0	NA
AC092835	Codebook TF	ENSG00000233757	C2H2 ZF	2	Successful by motif enrichment	2	2	0	THC0199,THC0191	2	2	2	0	THC0191WNHN,THC0199WNHN
AKAP8	Codebook TF	ENSG00000105127	C2H2 ZF	2	Unsuccessful	0	0	0	NA	2	0	0	0	NA
AKAP8L	Codebook TF	ENSG00000011243	C2H2 ZF	2	Unsuccessful	0	0	0	NA	2	0	0	0	NA
ANKZF1	Codebook TF	ENSG00000163516	C2H2 ZF	3	Unsuccessful	0	0	0	NA	3	0	0	0	NA
ATMIN	Codebook TF	ENSG00000166454	C2H2 ZF	2	Successful by motif enrichment	2	2	0	THC0244,THC0236	2	2	2	0	THC0236WNHN,THC0244WNHN
CASZ1	Codebook TF	ENSG00000130940	C2H2 ZF	2	Unsuccessful	0	0	0	NA	4	0	0	0	NA
CCDC17	Codebook TF	ENSG00000159588	C2H2 ZF
CHAMP1	Codebook TF	ENSG00000198824	C2H2 ZF	2	Unsuccessful	0	0	0	NA	2	0	0	0	NA
CPXCR1	Codebook TF	ENSG00000147183	C2H2 ZF	2	Unsuccessful	0	0	0	NA	3	0	0	0	NA
DZIP1	Codebook TF	ENSG00000134874	C2H2 ZF	2	Unsuccessful	0	0	0	NA	2	0	0	0	NA
EEA1	Codebook TF	ENSG00000102189	C2H2 ZF
FAM170A	Codebook TF	ENSG00000164334	C2H2 ZF	2	Unsuccessful	0	0	0	NA	2	0	0	0	NA
FIZ1	Codebook TF	ENSG00000179943	C2H2 ZF	2	Successful by motif enrichment	2	2	0	THC0758,THC0662	2	2	2	0	THC0662WNHN,THC0758WNHN
JAZF1	Codebook TF	ENSG00000153814	C2H2 ZF	2	Unsuccessful	0	0	0	NA	2	0	0	0	NA
KAT7	Codebook TF	ENSG00000136504	C2H2 ZF	2	Unsuccessful	0	0	0	NA	2	0	0	0	NA
KIN	Codebook TF	ENSG00000151657	C2H2 ZF	2	Unsuccessful	0	0	0	NA	2	0	0	0	NA
L3MBTL4	Codebook TF	ENSG00000154655	C2H2 ZF	2	No motif enrichment, good overlap between replicates	2	0	2	THC0472,THC0568	2	2	0	2	THC0472WNHN,THC0568WNHN
MYT1	Codebook TF	ENSG00000196132	C2H2 ZF	2	Unsuccessful	0	0	0	NA	2	0	0	0	NA
PEG3	Codebook TF	ENSG00000198300	C2H2 ZF	2	Unsuccessful	0	0	0	NA	2	0	0	0	NA
PRDM10	Codebook TF	ENSG00000170325	C2H2 ZF	2	Successful by motif enrichment	2	2	0	THC0222,THC0230	2	2	2	0	THC0222WNHN,THC0230WNHN
PRDM13	Codebook TF	ENSG00000112238	C2H2 ZF	2	Successful by motif enrichment	2	2	0	THC0223,THC0231	2	2	2	0	THC0223WNHN,THC0231WNHN
PRDM2	Codebook TF	ENSG00000116731	C2H2 ZF	2	No motif enrichment, good overlap between replicates	2	0	2	THC0473,THC0569	2	2	0	2	THC0473WNHN,THC0569WNHN
PRDM5	Codebook TF	ENSG00000138738	C2H2 ZF	3	Successful by motif enrichment	2	2	0	THC0904WNHR,THC0307	5	3	3	0	THC0307WNHM,THC0307WNHD,THC0904WNHR
PRDM8	Codebook TF	ENSG00000152784	C2H2 ZF	2	Unsuccessful	0	0	0	NA	4	0	0	0	NA
PRMT3	Codebook TF	ENSG00000185238	C2H2 ZF	2	Unsuccessful	0	0	0	NA	4	0	0	0	NA
RBSN	Codebook TF	ENSG00000131381	C2H2 ZF	2	Unsuccessful	0	0	0	NA	4	0	0	0	NA
RLF	Codebook TF	ENSG00000117000	C2H2 ZF	2	Successful by motif enrichment	1	1	0	THC0339	4	2	2	0	THC0339WNHM,THC0339WNHD
SALL3	Codebook TF	ENSG00000256463	C2H2 ZF	2	Successful by motif enrichment	1	1	0	THC0314	4	2	2	0	THC0314WNHM,THC0314WNHD
SLC2A4RG	Codebook TF	ENSG00000125520	C2H2 ZF	2	Successful by motif enrichment	2	2	0	THC0322,THC0355	4	4	4	0	THC0322WNHM,THC0322WNHD,THC0355WNHM,THC0355WNHD
TRAFD1	Codebook TF	ENSG00000135148	C2H2 ZF	3	Unsuccessful	0	0	0	NA	3	0	0	0	NA
TSHZ2	Codebook TF	ENSG00000182463	C2H2 ZF	2	Unsuccessful	0	0	0	NA	2	0	0	0	NA
ZBTB40	Codebook TF	ENSG00000184677	C2H2 ZF	3	Successful by motif enrichment	2	2	0	THC0159,THC0149	3	2	2	0	THC0149WNHN,THC0159WNHN
ZBTB41	Codebook TF	ENSG00000177888	C2H2 ZF	2	Successful by motif enrichment	2	2	0	THC0079,THC0155	2	2	2	0	THC0079WNHN,THC0155WNHN
ZBTB46	Codebook TF	ENSG00000130584	C2H2 ZF	2	Unsuccessful	0	0	0	NA	2	0	0	0	NA
ZBTB47	Codebook TF	ENSG00000114853	C2H2 ZF	2	Successful by motif enrichment	2	2	0	THC0114,THC0074	2	2	2	0	THC0074WNHN,THC0114WNHN
ZBTB5	Codebook TF	ENSG00000168795	C2H2 ZF	2	Unsuccessful	0	0	0	NA	2	0	0	0	NA
ZBTB8A	Codebook TF	ENSG00000160062	C2H2 ZF	3	Successful by motif enrichment	3	3	0	THC0134,THC0181,THC0147	3	3	3	0	THC0134WNHN,THC0147WNHN,THC0181WNHN
ZBTB8B	Codebook TF	ENSG00000273274	C2H2 ZF	2	Successful by motif enrichment	1	1	0	THC0141	2	1	1	0	THC0141WNHN
ZFAT	Codebook TF	ENSG00000066827	C2H2 ZF	2	Successful by motif enrichment	2	2	0	THC0363,THC0330	4	4	4	0	THC0330WNHM,THC0330WNHD,THC0363WNHM,THC0363WNHD
ZFP91	Codebook TF	ENSG00000186660	C2H2 ZF	2	Unsuccessful	0	0	0	NA	2	0	0	0	NA
ZFPM1	Codebook TF	ENSG00000179588	C2H2 ZF	2	Unsuccessful	0	0	0	NA	4	0	0	0	NA
ZFPM2	Codebook TF	ENSG00000169946	C2H2 ZF	2	Unsuccessful	0	0	0	NA	4	0	0	0	NA
ZKSCAN4	Codebook TF	ENSG00000187626	C2H2 ZF	2	No motif enrichment, good overlap between replicates	2	0	2	THC0666,THC0762	2	2	0	2	THC0666WNHN,THC0762WNHN
ZMAT1	Codebook TF	ENSG00000166432	C2H2 ZF	2	Unsuccessful	0	0	0	NA	4	0	0	0	NA
ZMAT4	Codebook TF	ENSG00000165061	C2H2 ZF	2	Unsuccessful	0	0	0	NA	4	0	0	0	NA
ZNF107	Codebook TF	ENSG00000196247	C2H2 ZF	2	Successful by motif enrichment	2	2	0	THC0309,THC0370	4	4	4	0	THC0309WNHM,THC0309WNHD,THC0370WNHM,THC0370WNHD
ZNF131	Codebook TF	ENSG00000172262	C2H2 ZF	2	Successful by motif enrichment	2	2	0	THC0475,THC0571	2	2	2	0	THC0475WNHN,THC0571WNHN
ZNF14	Codebook TF	ENSG00000105708	C2H2 ZF	4	Successful by motif enrichment	1	1	0	THC0901WNHR	7	1	1	0	THC0901WNHR
ZNF142	Codebook TF	ENSG00000115568	C2H2 ZF	2	Successful by motif enrichment	2	2	0	THC0325,THC0379	4	4	4	0	THC0325WNHM,THC0325WNHD,THC0379WNHM,THC0379WNHD
ZNF160	Codebook TF	ENSG00000170949	C2H2 ZF	2	Unsuccessful	0	0	0	NA	4	0	0	0	NA
ZNF20	Codebook TF	ENSG00000132010	C2H2 ZF	2	Successful by motif enrichment	2	2	0	THC0341,THC0395	4	4	4	0	THC0341WNHM,THC0341WNHD,THC0395WNHM,THC0395WNHD
ZNF207	Codebook TF	ENSG00000010244	C2H2 ZF	1	Unsuccessful	0	0	0	NA	1	0	0	0	NA
ZNF208	Codebook TF	ENSG00000160321	C2H2 ZF
ZNF215	Codebook TF	ENSG00000149054	C2H2 ZF	2	Successful by motif enrichment	2	2	0	THC0078,THC0119	2	2	2	0	THC0078WNHN,THC0119WNHN
ZNF226	Codebook TF	ENSG00000167380	C2H2 ZF	2	Successful by motif enrichment	1	1	0	THC0410	4	2	2	0	THC0410WNHM,THC0410WNHD
ZNF229	Codebook TF	ENSG00000278318	C2H2 ZF	2	Unsuccessful	0	0	0	NA	4	0	0	0	NA
ZNF230	Codebook TF	ENSG00000159882	C2H2 ZF	3	Unsuccessful	0	0	0	NA	5	0	0	0	NA
ZNF233	Codebook TF	ENSG00000159915	C2H2 ZF	3	Successful by motif enrichment	1	1	0	THC0431	5	1	1	0	THC0431WNHM
ZNF234	Codebook TF	ENSG00000263002	C2H2 ZF	3	Successful by motif enrichment	3	3	0	THC0292,THC0890WNHR,THC0438	5	3	3	0	THC0292WNHM,THC0438WNHM,THC0890WNHR
ZNF251	Codebook TF	ENSG00000198169	C2H2 ZF	2	Successful by motif enrichment	2	2	0	THC0300,THC0445	4	4	4	0	THC0300WNHM,THC0300WNHD,THC0445WNHM,THC0445WNHD
ZNF275	Codebook TF	ENSG00000063587	C2H2 ZF	2	No motif enrichment, good overlap between replicates	2	0	2	THC0308,THC0452	4	4	0	4	THC0308WNHM,THC0308WNHD,THC0452WNHM,THC0452WNHD
ZNF280B	Codebook TF	ENSG00000275004	C2H2 ZF	2	Unsuccessful	0	0	0	NA	4	0	0	0	NA
ZNF280D	Codebook TF	ENSG00000137871	C2H2 ZF	4	No motif enrichment, good overlap between replicates	2	0	2	THC0380,THC0895	7	3	0	3	THC0380WNHM,THC0380WNHD,THC0895WNHN
ZNF286B	Codebook TF	ENSG00000249459	C2H2 ZF	2	Successful by motif enrichment	1	1	0	THC0898	2	1	1	0	THC0898WNHN
ZNF292	Codebook TF	ENSG00000188994	C2H2 ZF	2	Successful by motif enrichment	2	2	0	THC0763,THC0667	2	2	2	0	THC0667WNHN,THC0763WNHN
ZNF318	Codebook TF	ENSG00000171467	C2H2 ZF	2	Unsuccessful	0	0	0	NA	2	0	0	0	NA
ZNF326	Codebook TF	ENSG00000162664	C2H2 ZF	1	Unsuccessful	0	0	0	NA	2	0	0	0	NA
ZNF335	Codebook TF	ENSG00000198026	C2H2 ZF	2	Successful by motif enrichment	2	2	0	THC0476,THC0572	2	2	2	0	THC0476WNHN,THC0572WNHN
ZNF347	Codebook TF	ENSG00000197937	C2H2 ZF	3	Successful by motif enrichment	3	3	0	THC0396,THC0340,THC0908WNHR	5	5	5	0	THC0340WNHM,THC0340WNHD,THC0396WNHM,THC0396WNHD,THC0908WNHR
ZNF358	Codebook TF	ENSG00000198816	C2H2 ZF	3	Unsuccessful	0	0	0	NA	5	0	0	0	NA
ZNF362	Codebook TF	ENSG00000160094	C2H2 ZF	3	Successful by motif enrichment	2	2	0	THC0411,THC0364	5	4	4	0	THC0364WNHM,THC0364WNHD,THC0411WNHM,THC0411WNHD
ZNF365	Codebook TF	ENSG00000138311	C2H2 ZF
ZNF367	Codebook TF	ENSG00000165244	C2H2 ZF	2	Successful by motif enrichment	2	2	0	THC0045,THC0046	2	2	2	0	THC0045WNHN,THC0046WNHN
ZNF385A	Codebook TF	ENSG00000161642	C2H2 ZF	2	Unsuccessful	0	0	0	NA	4	0	0	0	NA
ZNF385B	Codebook TF	ENSG00000144331	C2H2 ZF	2	Unsuccessful	0	0	0	NA	4	0	0	0	NA
ZNF385C	Codebook TF	ENSG00000187595	C2H2 ZF	2	Unsuccessful	0	0	0	NA	4	0	0	0	NA
ZNF395	Codebook TF	ENSG00000186918	C2H2 ZF	2	Successful by motif enrichment	1	1	0	THC0294	4	2	2	0	THC0294WNHM,THC0294WNHD
ZNF407	Codebook TF	ENSG00000215421	C2H2 ZF	2	Successful by motif enrichment	1	1	0	THC0668	2	1	1	0	THC0668WNHN
ZNF428	Codebook TF	ENSG00000131116	C2H2 ZF	4	No motif enrichment, good overlap between replicates	2	0	2	THC0280WNHR,THC0279WNHR	4	2	0	2	THC0279WNHR,THC0280WNHR
ZNF43	Codebook TF	ENSG00000198521	C2H2 ZF	1	Successful by motif enrichment	1	1	0	THC0573	1	1	1	0	THC0573WNHN
ZNF446	Codebook TF	ENSG00000083838	C2H2 ZF	3	Unsuccessful	0	0	0	NA	3	0	0	0	NA
ZNF469	Codebook TF	ENSG00000225614	C2H2 ZF	2	Unsuccessful	0	0	0	NA	2	0	0	0	NA
ZNF470	Codebook TF	ENSG00000197016	C2H2 ZF	2	Successful by motif enrichment	2	2	0	THC0302,THC0446	4	4	4	0	THC0302WNHM,THC0302WNHD,THC0446WNHM,THC0446WNHD
ZNF471	Codebook TF	ENSG00000196263	C2H2 ZF	3	Successful by motif enrichment	3	3	0	THC0453,THC0310,THC0884WNHR	5	5	5	0	THC0310WNHM,THC0310WNHD,THC0453WNHM,THC0453WNHD,THC0884WNHR
ZNF474	Codebook TF	ENSG00000164185	C2H2 ZF	2	Unsuccessful	0	0	0	NA	4	0	0	0	NA
ZNF48	Codebook TF	ENSG00000180035	C2H2 ZF	2	Successful by motif enrichment	2	2	0	THC0381,THC0326	4	4	4	0	THC0326WNHM,THC0326WNHD,THC0381WNHM,THC0381WNHD
ZNF493	Codebook TF	ENSG00000196268	C2H2 ZF	3	Successful by motif enrichment	3	3	0	THC0389,THC0334,THC0891WNHR	5	4	4	0	THC0334WNHM,THC0334WNHD,THC0389WNHM,THC0891WNHR
ZNF497	Codebook TF	ENSG00000174586	C2H2 ZF	2	Unsuccessful	0	0	0	NA	4	0	0	0	NA
ZNF500	Codebook TF	ENSG00000103199	C2H2 ZF	2	Successful by motif enrichment	2	2	0	THC0210,THC0202	2	2	2	0	THC0202WNHN,THC0210WNHN
ZNF503	Codebook TF	ENSG00000165655	C2H2 ZF	2	Successful by motif enrichment	2	2	0	THC0211,THC0203	2	2	2	0	THC0203WNHN,THC0211WNHN
ZNF507	Codebook TF	ENSG00000168813	C2H2 ZF	4	No motif enrichment, good overlap between replicates	4	0	4	THC0204,THC0405,THC0212,THC0350	6	6	0	6	THC0204WNHN,THC0212WNHN,THC0350WNHM,THC0350WNHD,THC0405WNHM,THC0405WNHD
ZNF510	Codebook TF	ENSG00000081386	C2H2 ZF	2	Successful by motif enrichment	2	2	0	THC0358,THC0412	4	4	4	0	THC0358WNHM,THC0358WNHD,THC0412WNHM,THC0412WNHD
ZNF516	Codebook TF	ENSG00000101493	C2H2 ZF	2	Successful by motif enrichment	1	1	0	THC0419	4	1	1	0	THC0419WNHM
ZNF518B	Codebook TF	ENSG00000178163	C2H2 ZF	3	Successful by motif enrichment	2	2	0	THC0765,THC0669	3	2	2	0	THC0669WNHN,THC0765WNHN
ZNF526	Codebook TF	ENSG00000167625	C2H2 ZF	2	No motif enrichment, good overlap between replicates	2	0	2	THC0574,THC0478	2	2	0	2	THC0478WNHN,THC0574WNHN
ZNF532	Codebook TF	ENSG00000074657	C2H2 ZF	2	No motif enrichment, good overlap between replicates	2	0	2	THC0670,THC0766	2	2	0	2	THC0670WNHN,THC0766WNHN
ZNF536	Codebook TF	ENSG00000198597	C2H2 ZF	2	Unsuccessful	0	0	0	NA	2	0	0	0	NA
ZNF551	Codebook TF	ENSG00000204519	C2H2 ZF	2	Successful by motif enrichment	2	2	0	THC0671,THC0767	2	2	2	0	THC0671WNHN,THC0767WNHN
ZNF568	Codebook TF	ENSG00000198453	C2H2 ZF	2	Unsuccessful	0	0	0	NA	2	0	0	0	NA
ZNF569	Codebook TF	ENSG00000196437	C2H2 ZF	2	Unsuccessful	0	0	0	NA	2	0	0	0	NA
ZNF57	Codebook TF	ENSG00000171970	C2H2 ZF	2	Successful by motif enrichment	2	2	0	THC0481,THC0577	2	2	2	0	THC0481WNHN,THC0577WNHN
ZNF575	Codebook TF	ENSG00000176472	C2H2 ZF	2	Successful by motif enrichment	2	2	0	THC0769,THC0673	2	2	2	0	THC0673WNHN,THC0769WNHN
ZNF578	Codebook TF	ENSG00000258405	C2H2 ZF	2	Successful by motif enrichment	2	2	0	THC0482,THC0466	2	2	2	0	THC0466WNHN,THC0482WNHN
ZNF579	Codebook TF	ENSG00000218891	C2H2 ZF	2	Unsuccessful	0	0	0	NA	2	0	0	0	NA
ZNF587B	Codebook TF	ENSG00000269343	C2H2 ZF	2	Unsuccessful	0	0	0	NA	2	0	0	0	NA
ZNF592	Codebook TF	ENSG00000166716	C2H2 ZF	2	No motif enrichment, good overlap between replicates	2	0	2	THC0771,THC0675	2	2	0	2	THC0675WNHN,THC0771WNHN
ZNF598	Codebook TF	ENSG00000167962	C2H2 ZF	2	Unsuccessful	0	0	0	NA	2	0	0	0	NA
ZNF606	Codebook TF	ENSG00000166704	C2H2 ZF	3	Successful by motif enrichment	3	3	0	THC0214,THC0905WNHR,THC0206	3	3	3	0	THC0206WNHN,THC0214WNHN,THC0905WNHR
ZNF608	Codebook TF	ENSG00000168916	C2H2 ZF	2	Unsuccessful	0	0	0	NA	2	0	0	0	NA
ZNF609	Codebook TF	ENSG00000180357	C2H2 ZF	4	Unsuccessful	0	0	0	NA	7	0	0	0	NA
ZNF618	Codebook TF	ENSG00000157657	C2H2 ZF	2	Unsuccessful	0	0	0	NA	2	0	0	0	NA
ZNF623	Codebook TF	ENSG00000183309	C2H2 ZF	2	Successful by motif enrichment	2	2	0	THC0773,THC0677	2	2	2	0	THC0677WNHN,THC0773WNHN
ZNF630	Codebook TF	ENSG00000221994	C2H2 ZF	2	Unsuccessful	0	0	0	NA	2	0	0	0	NA
ZNF639	Codebook TF	ENSG00000121864	C2H2 ZF	2	Unsuccessful	0	0	0	NA	2	0	0	0	NA
ZNF644	Codebook TF	ENSG00000122482	C2H2 ZF	2	Unsuccessful	0	0	0	NA	2	0	0	0	NA
ZNF646	Codebook TF	ENSG00000167395	C2H2 ZF	2	Successful by motif enrichment	2	2	0	THC0600,THC0504	2	2	2	0	THC0504WNHN,THC0600WNHN
ZNF648	Codebook TF	ENSG00000179930	C2H2 ZF	2	Successful by motif enrichment	2	2	0	THC0775,THC0679	2	2	2	0	THC0679WNHN,THC0775WNHN
ZNF654	Codebook TF	ENSG00000175105	C2H2 ZF	2	Unsuccessful	0	0	0	NA	2	0	0	0	NA
ZNF66	Codebook TF	ENSG00000160229	C2H2 ZF	2	Successful by motif enrichment	1	1	0	THC0680	2	1	1	0	THC0680WNHN
ZNF665	Codebook TF	ENSG00000197497	C2H2 ZF	2	Successful by motif enrichment	2	2	0	THC0585,THC0489	2	2	2	0	THC0489WNHN,THC0585WNHN
ZNF668	Codebook TF	ENSG00000167394	C2H2 ZF	2	Unsuccessful	0	0	0	NA	2	0	0	0	NA
ZNF672	Codebook TF	ENSG00000171161	C2H2 ZF	2	Successful by motif enrichment	1	1	0	THC0586	2	1	1	0	THC0586WNHN
ZNF676	Codebook TF	ENSG00000196109	C2H2 ZF	2	Successful by motif enrichment	1	1	0	THC0778	2	1	1	0	THC0778WNHN
ZNF678	Codebook TF	ENSG00000181450	C2H2 ZF	2	Successful by motif enrichment	1	1	0	THC0491	2	1	1	0	THC0491WNHN
ZNF683	Codebook TF	ENSG00000176083	C2H2 ZF	2	Successful by motif enrichment	2	2	0	THC0683,THC0779	2	2	2	0	THC0683WNHN,THC0779WNHN
ZNF687	Codebook TF	ENSG00000143373	C2H2 ZF	2	Unsuccessful	0	0	0	NA	2	0	0	0	NA
ZNF688	Codebook TF	ENSG00000229809	C2H2 ZF	2	Unsuccessful	0	0	0	NA	2	0	0	0	NA
ZNF689	Codebook TF	ENSG00000156853	C2H2 ZF	2	Successful by motif enrichment	2	2	0	THC0493,THC0589	2	2	2	0	THC0493WNHN,THC0589WNHN
ZNF696	Codebook TF	ENSG00000185730	C2H2 ZF	2	Successful by motif enrichment	2	2	0	THC0781,THC0685	2	2	2	0	THC0685WNHN,THC0781WNHN
ZNF699	Codebook TF	ENSG00000196110	C2H2 ZF	2	Successful by motif enrichment	2	2	0	THC0494,THC0590	2	2	2	0	THC0494WNHN,THC0590WNHN
ZNF70	Codebook TF	ENSG00000187792	C2H2 ZF	2	Successful by motif enrichment	2	2	0	THC0782,THC0686	2	2	2	0	THC0686WNHN,THC0782WNHN
ZNF700	Codebook TF	ENSG00000196757	C2H2 ZF	4	Successful by motif enrichment	2	2	0	THC0872,THC0873WNHR	4	2	2	0	THC0872WNHN,THC0873WNHR
ZNF703	Codebook TF	ENSG00000183779	C2H2 ZF	2	Successful by motif enrichment	1	1	0	THC0495	2	1	1	0	THC0495WNHN
ZNF705E	Codebook TF	ENSG00000214534	C2H2 ZF	2	Successful by motif enrichment	2	2	0	THC0783,THC0687	2	2	2	0	THC0687WNHN,THC0783WNHN
ZNF706	Codebook TF	ENSG00000120963	C2H2 ZF
ZNF709	Codebook TF	ENSG00000242852	C2H2 ZF	2	Successful by motif enrichment	1	1	0	THC0592	2	1	1	0	THC0592WNHN
ZNF717	Codebook TF	ENSG00000227124	C2H2 ZF	2	Unsuccessful	0	0	0	NA	2	0	0	0	NA
ZNF721	Codebook TF	ENSG00000182903	C2H2 ZF	4	Successful by motif enrichment	4	4	0	THC0688,THC0784,THC0593,THC0497	4	4	4	0	THC0497WNHN,THC0593WNHN,THC0688WNHN,THC0784WNHN
ZNF724	Codebook TF	ENSG00000196081	C2H2 ZF	2	Successful by motif enrichment	2	2	0	THC0785,THC0689	2	2	2	0	THC0689WNHN,THC0785WNHN
ZNF726	Codebook TF	ENSG00000213967	C2H2 ZF	2	Successful by motif enrichment	2	2	0	THC0594,THC0498	2	2	2	0	THC0498WNHN,THC0594WNHN
ZNF728	Codebook TF	ENSG00000269067	C2H2 ZF	2	Successful by motif enrichment	2	2	0	THC0786,THC0690	2	2	2	0	THC0690WNHN,THC0786WNHN
ZNF729	Codebook TF	ENSG00000196350	C2H2 ZF
ZNF732	Codebook TF	ENSG00000186777	C2H2 ZF	2	Successful by motif enrichment	2	2	0	THC0595,THC0499	2	2	2	0	THC0499WNHN,THC0595WNHN
ZNF746	Codebook TF	ENSG00000181220	C2H2 ZF	2	Successful by motif enrichment	2	2	0	THC0787,THC0691	2	2	2	0	THC0691WNHN,THC0787WNHN
ZNF750	Codebook TF	ENSG00000141579	C2H2 ZF	4	No motif enrichment, good overlap between replicates	2	0	2	THC0909WNHR,THC0215	5	2	0	2	THC0215WNHN,THC0909WNHR
ZNF763	Codebook TF	ENSG00000197054	C2H2 ZF	2	Unsuccessful	0	0	0	NA	2	0	0	0	NA
ZNF772	Codebook TF	ENSG00000197128	C2H2 ZF	2	Successful by motif enrichment	2	2	0	THC0692,THC0788	2	2	2	0	THC0692WNHN,THC0788WNHN
ZNF773	Codebook TF	ENSG00000152439	C2H2 ZF	2	Successful by motif enrichment	2	2	0	THC0597,THC0501	2	2	2	0	THC0501WNHN,THC0597WNHN
ZNF775	Codebook TF	ENSG00000196456	C2H2 ZF	2	Successful by motif enrichment	2	2	0	THC0789,THC0693	2	2	2	0	THC0693WNHN,THC0789WNHN
ZNF780B	Codebook TF	ENSG00000128000	C2H2 ZF	2	Successful by motif enrichment	2	2	0	THC0502,THC0598	2	2	2	0	THC0502WNHN,THC0598WNHN
ZNF781	Codebook TF	ENSG00000196381	C2H2 ZF	2	Unsuccessful	0	0	0	NA	2	0	0	0	NA
ZNF788P	Codebook TF	ENSG00000214189	C2H2 ZF	2	Unsuccessful	0	0	0	NA	2	0	0	0	NA
ZNF800	Codebook TF	ENSG00000048405	C2H2 ZF	2	Successful by motif enrichment	2	2	0	THC0505,THC0601	2	2	2	0	THC0505WNHN,THC0601WNHN
ZNF804A	Codebook TF	ENSG00000170396	C2H2 ZF	2	Unsuccessful	0	0	0	NA	2	0	0	0	NA
ZNF813	Codebook TF	ENSG00000198346	C2H2 ZF
ZNF814	Codebook TF	ENSG00000204514	C2H2 ZF	2	Successful by motif enrichment	1	1	0	THC0506	2	1	1	0	THC0506WNHN
ZNF827	Codebook TF	ENSG00000151612	C2H2 ZF	3	No motif enrichment, good overlap between replicates	3	0	3	THC0216,THC0208,THC0451	4	4	0	4	THC0208WNHN,THC0216WNHN,THC0451WNHM,THC0451WNHD
ZNF83	Codebook TF	ENSG00000167766	C2H2 ZF	2	Unsuccessful	0	0	0	NA	2	0	0	0	NA
ZNF831	Codebook TF	ENSG00000124203	C2H2 ZF	2	Successful by motif enrichment	2	2	0	THC0507,THC0603	2	2	2	0	THC0507WNHN,THC0603WNHN
ZNF836	Codebook TF	ENSG00000196267	C2H2 ZF	2	Successful by motif enrichment	2	2	0	THC0795,THC0699	2	2	2	0	THC0699WNHN,THC0795WNHN
ZNF841	Codebook TF	ENSG00000197608	C2H2 ZF	2	Successful by motif enrichment	2	2	0	THC0604,THC0508	2	2	2	0	THC0508WNHN,THC0604WNHN
ZNF844	Codebook TF	ENSG00000223547	C2H2 ZF	2	Unsuccessful	0	0	0	NA	2	0	0	0	NA
ZNF845	Codebook TF	ENSG00000213799	C2H2 ZF	2	Successful by motif enrichment	2	2	0	THC0509,THC0605	2	2	2	0	THC0509WNHN,THC0605WNHN
ZNF850	Codebook TF	ENSG00000267041	C2H2 ZF	2	Successful by motif enrichment	2	2	0	THC0701,THC0797	2	2	2	0	THC0701WNHN,THC0797WNHN
ZNF853	Codebook TF	ENSG00000236609	C2H2 ZF
ZNF865	Codebook TF	ENSG00000261221	C2H2 ZF	2	Successful by motif enrichment	2	2	0	THC0510,THC0606	2	2	2	0	THC0510WNHN,THC0606WNHN
ZNF878	Codebook TF	ENSG00000257446	C2H2 ZF	2	Successful by motif enrichment	2	2	0	THC0702,THC0798	2	2	2	0	THC0702WNHN,THC0798WNHN
ZNF888	Codebook TF	ENSG00000213793	C2H2 ZF	2	Successful by motif enrichment	2	2	0	THC0850,THC0852	2	2	2	0	THC0850WNHN,THC0852WNHN
ZNF91	Codebook TF	ENSG00000167232	C2H2 ZF
ZNF92	Codebook TF	ENSG00000146757	C2H2 ZF	2	Successful by motif enrichment	2	2	0	THC0855,THC0854	2	2	2	0	THC0854WNHN,THC0855WNHN
ZSCAN12	Codebook TF	ENSG00000158691	C2H2 ZF	3	Successful by motif enrichment	3	3	0	THC0903WNHR,THC0107,THC0076	3	3	3	0	THC0076WNHN,THC0107WNHN,THC0903WNHR
ZSCAN18	Codebook TF	ENSG00000121413	C2H2 ZF	2	Unsuccessful	0	0	0	NA	2	0	0	0	NA
ZSCAN2	Codebook TF	ENSG00000176371	C2H2 ZF	3	Successful by motif enrichment	3	3	0	THC0077,THC0174,THC0885WNHR	3	3	3	0	THC0077WNHN,THC0174WNHN,THC0885WNHR
ZSCAN25	Codebook TF	ENSG00000197037	C2H2 ZF	3	Successful by motif enrichment	3	3	0	THC0145,THC0183,THC0175	3	3	3	0	THC0145WNHN,THC0175WNHN,THC0183WNHN
ZUP1	Codebook TF	ENSG00000153975	C2H2 ZF	2	Unsuccessful	0	0	0	NA	4	0	0	0	NA
ZXDA	Codebook TF	ENSG00000198205	C2H2 ZF	3	Successful by motif enrichment	3	3	0	THC0440,THC0295,THC0911WNHR	5	5	5	0	THC0295WNHM,THC0295WNHD,THC0440WNHM,THC0440WNHD,THC0911WNHR
ZXDB	Codebook TF	ENSG00000198455	C2H2 ZF	2	Successful by motif enrichment	2	2	0	THC0851,THC0853	2	2	2	0	THC0851WNHN,THC0853WNHN
ZXDC	Codebook TF	ENSG00000070476	C2H2 ZF	3	Successful by motif enrichment	3	3	0	THC0907WNHR,THC0447,THC0303	5	5	5	0	THC0303WNHM,THC0303WNHD,THC0447WNHM,THC0447WNHD,THC0907WNHR
ZBTB24	Codebook TF	ENSG00000112365	C2H2 ZF; AT hook
MBNL2	Codebook TF	ENSG00000139793	CCCH ZF	2	Unsuccessful	0	0	0	NA	4	0	0	0	NA
ZC3H8	Codebook TF	ENSG00000144161	CCCH ZF
ZGPAT	Codebook TF	ENSG00000197114	CCCH ZF	2	Unsuccessful	0	0	0	NA	2	0	0	0	NA
JRK	Codebook TF	ENSG00000234616	CENPB	3	Successful by motif enrichment	3	3	0	THC0247,THC0239,THC0437	4	4	4	0	THC0239WNHN,THC0247WNHN,THC0437WNHM,THC0437WNHD
TIGD3	Codebook TF	ENSG00000173825	CENPB	3	Successful by motif enrichment	3	3	0	THC0282WNHR,THC0146,THC0104	3	3	3	0	THC0104WNHN,THC0146WNHN,THC0282WNHR
TIGD4	Codebook TF	ENSG00000169989	CENPB	1	Unsuccessful	0	0	0	NA	1	0	0	0	NA
TIGD5	Codebook TF	ENSG00000179886	CENPB	4	Successful by motif enrichment	2	2	0	THC0113,THC0071	4	2	2	0	THC0071WNHN,THC0113WNHN
TIGD7	Codebook TF	ENSG00000140993	CENPB	2	Unsuccessful	0	0	0	NA	2	0	0	0	NA
CAMTA1	Codebook TF	ENSG00000171735	CG	2	Successful by motif enrichment	1	1	0	THC0249	2	1	1	0	THC0249WNHN
CAMTA2	Codebook TF	ENSG00000108509	CG	3	Successful by motif enrichment	1	1	0	THC0232	4	1	1	0	THC0232WNHN
CXXC4	Codebook TF	ENSG00000168772	CxxC	2	Successful by motif enrichment	2	2	0	THC0243,THC0235	2	2	2	0	THC0235WNHN,THC0243WNHN
FBXL19	Codebook TF	ENSG00000099364	CxxC	2	Successful by motif enrichment	2	2	0	THC0248,THC0240	2	2	2	0	THC0240WNHN,THC0248WNHN
KDM2A	Codebook TF	ENSG00000173120	CxxC	2	Successful by motif enrichment	2	2	0	THC0319,THC0461	4	4	4	0	THC0319WNHM,THC0319WNHD,THC0461WNHM,THC0461WNHD
TET3	Codebook TF	ENSG00000187605	CxxC	2	Successful by motif enrichment	2	2	0	THC0799,THC0703	2	2	2	0	THC0703WNHN,THC0799WNHN
DMRTB1	Codebook TF	ENSG00000143006	DM	2	No motif enrichment, good overlap between replicates	2	0	2	THC0327,THC0382	4	4	0	4	THC0327WNHM,THC0327WNHD,THC0382WNHM,THC0382WNHD
FLYWCH1	Codebook TF	ENSG00000059122	FLYWCH	2	Successful by motif enrichment	2	2	0	THC0335,THC0390	4	4	4	0	THC0335WNHM,THC0335WNHD,THC0390WNHM,THC0390WNHD
GATAD2A	Codebook TF	ENSG00000167491	GATA	2	Unsuccessful	0	0	0	NA	2	0	0	0	NA
GATAD2B	Codebook TF	ENSG00000143614	GATA	2	Unsuccessful	0	0	0	NA	4	0	0	0	NA
ZGLP1	Codebook TF	ENSG00000220201	GATA	2	Unsuccessful	0	0	0	NA	4	0	0	0	NA
GRHL3	Codebook TF	ENSG00000158055	Grainyhead	2	Unsuccessful	0	0	0	NA	4	0	0	0	NA
GTF2IRD2	Codebook TF	ENSG00000196275	GTF2I	2	Successful by motif enrichment	1	1	0	THC0420	4	1	1	0	THC0420WNHM
GTF2IRD2B	Codebook TF	ENSG00000174428	GTF2I	2	Unsuccessful	0	0	0	NA	4	0	0	0	NA
HMG20A	Codebook TF	ENSG00000140382	HMG/Sox	2	No motif enrichment, good overlap between replicates	2	0	2	THC0288,THC0434	4	4	0	4	THC0288WNHM,THC0288WNHD,THC0434WNHM,THC0434WNHD
HMGN3	Codebook TF	ENSG00000118418	HMG/Sox	2	Unsuccessful	0	0	0	NA	4	0	0	0	NA
ADNP	Codebook TF	ENSG00000101126	Homeodomain	2	Unsuccessful	0	0	0	NA	4	0	0	0	NA
ADNP2	Codebook TF	ENSG00000101544	Homeodomain	2	No motif enrichment, good overlap between replicates	2	0	2	THC0070,THC0120	2	2	0	2	THC0070WNHN,THC0120WNHN
LEUTX	Codebook TF	ENSG00000213921	Homeodomain	2	Successful by motif enrichment	2	2	0	THC0312,THC0455	4	4	4	0	THC0312WNHM,THC0312WNHD,THC0455WNHM,THC0455WNHD
MKX	Codebook TF	ENSG00000150051	Homeodomain	2	Successful by motif enrichment	2	2	0	THC0320,THC0462	4	4	4	0	THC0320WNHM,THC0320WNHD,THC0462WNHM,THC0462WNHD
NANOGNB	Codebook TF	ENSG00000205857	Homeodomain	2	Unsuccessful	0	0	0	NA	4	0	0	0	NA
TPRX1	Codebook TF	ENSG00000178928	Homeodomain	2	Successful by motif enrichment	2	2	0	THC0336,THC0391	4	4	4	0	THC0336WNHM,THC0336WNHD,THC0391WNHM,THC0391WNHD
ZHX2	Codebook TF	ENSG00000178764	Homeodomain	2	Unsuccessful	0	0	0	NA	4	0	0	0	NA
ZHX3	Codebook TF	ENSG00000174306	Homeodomain	2	Unsuccessful	0	0	0	NA	4	0	0	0	NA
POU5F2	Codebook TF	ENSG00000248483	Homeodomain; POU	2	No motif enrichment, good overlap between replicates	2	0	2	THC0704,THC0800	2	2	0	2	THC0704WNHN,THC0800WNHN
HSFX1	Codebook TF	ENSG00000171116	HSF	2	Unsuccessful	0	0	0	NA	2	0	0	0	NA
HSFX2	Codebook TF	ENSG00000268738	HSF	2	No motif enrichment, good overlap between replicates	2	0	2	THC0705,THC0801	2	2	0	2	THC0705WNHN,THC0801WNHN
MSANTD1	Codebook TF	ENSG00000188981	MADF	2	Successful by motif enrichment	2	2	0	THC0610,THC0514	2	2	2	0	THC0514WNHN,THC0610WNHN
BAZ2B	Codebook TF	ENSG00000123636	MBD	2	Unsuccessful	0	0	0	NA	2	0	0	0	NA
MBD3	Codebook TF	ENSG00000071655	MBD	2	Successful by motif enrichment	2	2	0	THC0802,THC0706	2	2	2	0	THC0706WNHN,THC0802WNHN
MBD4	Codebook TF	ENSG00000129071	MBD	2	No motif enrichment, good overlap between replicates	2	0	2	THC0515,THC0611	2	2	0	2	THC0515WNHN,THC0611WNHN
MBD6	Codebook TF	ENSG00000166987	MBD	2	Unsuccessful	0	0	0	NA	2	0	0	0	NA
PIN1	Codebook TF	ENSG00000127445	MBD	2	Unsuccessful	0	0	0	NA	2	0	0	0	NA
SETDB2	Codebook TF	ENSG00000136169	MBD	2	Unsuccessful	0	0	0	NA	2	0	0	0	NA
BAZ2A	Codebook TF	ENSG00000076108	MBD; AT hook	2	Unsuccessful	0	0	0	NA	2	0	0	0	NA
MBD1	Codebook TF	ENSG00000141644	MBD; CxxC ZF	2	Successful by motif enrichment	1	1	0	THC0856	2	1	1	0	THC0856WNHN
MTERF2	Codebook TF	ENSG00000120832	mTERF	2	Unsuccessful	0	0	0	NA	2	0	0	0	NA
MTERF3	Codebook TF	ENSG00000156469	mTERF
MTERF4	Codebook TF	ENSG00000122085	mTERF	2	Unsuccessful	0	0	0	NA	2	0	0	0	NA
DMTF1	Codebook TF	ENSG00000135164	Myb/SANT	2	Successful by motif enrichment	2	2	0	THC0805,THC0709	2	2	2	0	THC0709WNHN,THC0805WNHN
MSANTD4	Codebook TF	ENSG00000170903	Myb/SANT	2	No motif enrichment, good overlap between replicates	2	0	2	THC0518,THC0614	2	2	0	2	THC0518WNHN,THC0614WNHN
MYPOP	Codebook TF	ENSG00000176182	Myb/SANT	2	Successful by motif enrichment	2	2	0	THC0806,THC0710	2	2	2	0	THC0710WNHN,THC0806WNHN
MYSM1	Codebook TF	ENSG00000162601	Myb/SANT	2	Successful by motif enrichment	2	2	0	THC0615,THC0519	2	2	2	0	THC0519WNHN,THC0615WNHN
TERB1	Codebook TF	ENSG00000249961	Myb/SANT	2	Unsuccessful	0	0	0	NA	2	0	0	0	NA
TERF1	Codebook TF	ENSG00000147601	Myb/SANT	2	Successful by motif enrichment	2	2	0	THC0807,THC0711	2	2	2	0	THC0711WNHN,THC0807WNHN
TTF1	Codebook TF	ENSG00000125482	Myb/SANT	1	Successful by motif enrichment	1	1	0	THC0808	1	1	1	0	THC0808WNHN
MYRFL	Codebook TF	ENSG00000166268	Ndt80/PhoG	2	Successful by motif enrichment	2	2	0	THC0616,THC0520	2	2	2	0	THC0520WNHN,THC0616WNHN
NFX1	Codebook TF	ENSG00000086102	NFX	2	Unsuccessful	0	0	0	NA	2	0	0	0	NA
NFXL1	Codebook TF	ENSG00000170448	NFX
RFX8	Codebook TF	ENSG00000196460	RFX	2	Unsuccessful	0	0	0	NA	2	0	0	0	NA
SP100	Codebook TF	ENSG00000067066	SAND	2	Successful by motif enrichment	2	2	0	THC0713,THC0809	2	2	2	0	THC0713WNHN,THC0809WNHN
SP110	Codebook TF	ENSG00000135899	SAND	1	Unsuccessful	0	0	0	NA	1	0	0	0	NA
SP140	Codebook TF	ENSG00000079263	SAND	2	Successful by motif enrichment	1	1	0	THC0193	2	1	1	0	THC0193WNHN
SP140L	Codebook TF	ENSG00000185404	SAND	2	Successful by motif enrichment	2	2	0	THC0072,THC0090	2	2	2	0	THC0072WNHN,THC0090WNHN
TBPL1	Codebook TF	ENSG00000028839	TBP	2	No motif enrichment, good overlap between replicates	2	0	2	THC0150,THC0170	2	2	0	2	THC0150WNHN,THC0170WNHN
THAP10	Codebook TF	ENSG00000129028	THAP finger	2	Unsuccessful	0	0	0	NA	2	0	0	0	NA
THAP11	Codebook TF	ENSG00000168286	THAP finger	1	Unsuccessful	0	0	0	NA	1	0	0	0	NA
THAP2	Codebook TF	ENSG00000173451	THAP finger	2	No motif enrichment, good overlap between replicates	2	0	2	THC0251,THC0259	2	2	0	2	THC0251WNHN,THC0259WNHN
THAP4	Codebook TF	ENSG00000176946	THAP finger	2	Unsuccessful	0	0	0	NA	2	0	0	0	NA
THAP5	Codebook TF	ENSG00000177683	THAP finger	2	Unsuccessful	0	0	0	NA	2	0	0	0	NA
THAP6	Codebook TF	ENSG00000174796	THAP finger	2	No motif enrichment, good overlap between replicates	2	0	2	THC0821,THC0725	2	2	0	2	THC0725WNHN,THC0821WNHN
THAP7	Codebook TF	ENSG00000184436	THAP finger	2	Unsuccessful	0	0	0	NA	2	0	0	0	NA
THAP8	Codebook TF	ENSG00000161277	THAP finger	2	No motif enrichment, good overlap between replicates	2	0	2	THC0822,THC0726	2	2	0	2	THC0726WNHN,THC0822WNHN
THAP9	Codebook TF	ENSG00000168152	THAP finger	3	Unsuccessful	0	0	0	NA	3	0	0	0	NA
AEBP1	Codebook TF	ENSG00000106624	Unknown	2	Unsuccessful	0	0	0	NA	2	0	0	0	NA
ARHGAP35	Codebook TF	ENSG00000160007	Unknown	2	Unsuccessful	0	0	0	NA	2	0	0	0	NA
BRF2	Codebook TF	ENSG00000104221	Unknown	2	Unsuccessful	0	0	0	NA	2	0	0	0	NA
CC2D1A	Codebook TF	ENSG00000132024	Unknown	2	Unsuccessful	0	0	0	NA	2	0	0	0	NA
CENPA	Codebook TF	ENSG00000115163	Unknown	2	No motif enrichment, good overlap between replicates	2	0	2	THC0729,THC0633	2	2	0	2	THC0633WNHN,THC0729WNHN
CENPS	Codebook TF	ENSG00000175279	Unknown	2	Unsuccessful	0	0	0	NA	2	0	0	0	NA
CENPT	Codebook TF	ENSG00000102901	Unknown	2	Unsuccessful	0	0	0	NA	2	0	0	0	NA
CENPX	Codebook TF	ENSG00000169689	Unknown	1	Unsuccessful	0	0	0	NA	1	0	0	0	NA
CGGBP1	Codebook TF	ENSG00000163320	Unknown	3	Successful by motif enrichment	1	1	0	THC0635	3	1	1	0	THC0635WNHN
CHCHD3	Codebook TF	ENSG00000106554	Unknown	1	Unsuccessful	0	0	0	NA	1	0	0	0	NA
CSRNP1	Codebook TF	ENSG00000144655	Unknown	2	Unsuccessful	0	0	0	NA	2	0	0	0	NA
CSRNP2	Codebook TF	ENSG00000110925	Unknown	2	Unsuccessful	0	0	0	NA	2	0	0	0	NA
CSRNP3	Codebook TF	ENSG00000178662	Unknown	2	Unsuccessful	0	0	0	NA	2	0	0	0	NA
DACH1	Codebook TF	ENSG00000276644	Unknown	2	Unsuccessful	0	0	0	NA	2	0	0	0	NA
DACH2	Codebook TF	ENSG00000126733	Unknown	2	Unsuccessful	0	0	0	NA	2	0	0	0	NA
DR1	Codebook TF	ENSG00000117505	Unknown	2	Unsuccessful	0	0	0	NA	2	0	0	0	NA
DRAP1	Codebook TF	ENSG00000175550	Unknown	2	No motif enrichment, good overlap between replicates	2	0	2	THC0543,THC0830	2	2	0	2	THC0543WNHN,THC0830WNHN
GLMP	Codebook TF	ENSG00000198715	Unknown	2	Unsuccessful	0	0	0	NA	2	0	0	0	NA
GPBP1	Codebook TF	ENSG00000062194	Unknown	2	Unsuccessful	0	0	0	NA	2	0	0	0	NA
GPBP1L1	Codebook TF	ENSG00000159592	Unknown	2	Unsuccessful	0	0	0	NA	2	0	0	0	NA
KCNIP3	Codebook TF	ENSG00000115041	Unknown	2	Unsuccessful	0	0	0	NA	2	0	0	0	NA
NACC2	Codebook TF	ENSG00000148411	Unknown	3	Successful by motif enrichment	3	3	0	THC0131,THC0179,THC0171	3	3	3	0	THC0131WNHN,THC0171WNHN,THC0179WNHN
NKRF	Codebook TF	ENSG00000186416	Unknown	2	Unsuccessful	0	0	0	NA	2	0	0	0	NA
NME2	Codebook TF	ENSG00000243678	Unknown
PA2G4	Codebook TF	ENSG00000170515	Unknown	2	Unsuccessful	0	0	0	NA	2	0	0	0	NA
PCGF2	Codebook TF	ENSG00000277258	Unknown	2	Unsuccessful	0	0	0	NA	2	0	0	0	NA
PCGF6	Codebook TF	ENSG00000156374	Unknown	2	No motif enrichment, good overlap between replicates	2	0	2	THC0834,THC0547	2	2	0	2	THC0547WNHN,THC0834WNHN
PHF19	Codebook TF	ENSG00000119403	Unknown	2	Unsuccessful	0	0	0	NA	2	0	0	0	NA
PLSCR1	Codebook TF	ENSG00000188313	Unknown	2	Unsuccessful	0	0	0	NA	2	0	0	0	NA
PREB	Codebook TF	ENSG00000138073	Unknown	2	Unsuccessful	0	0	0	NA	2	0	0	0	NA
PURB	Codebook TF	ENSG00000146676	Unknown	2	Unsuccessful	0	0	0	NA	2	0	0	0	NA
PURG	Codebook TF	ENSG00000172733	Unknown	2	Unsuccessful	0	0	0	NA	2	0	0	0	NA
RAG1	Codebook TF	ENSG00000166349	Unknown	2	No motif enrichment, good overlap between replicates	2	0	2	THC0647,THC0743	2	2	0	2	THC0647WNHN,THC0743WNHN
RBCK1	Codebook TF	ENSG00000125826	Unknown	2	Unsuccessful	0	0	0	NA	2	0	0	0	NA
REXO4	Codebook TF	ENSG00000148300	Unknown
SAFB	Codebook TF	ENSG00000160633	Unknown
SAFB2	Codebook TF	ENSG00000130254	Unknown	2	Unsuccessful	0	0	0	NA	2	0	0	0	NA
SCMH1	Codebook TF	ENSG00000010803	Unknown	2	Unsuccessful	0	0	0	NA	2	0	0	0	NA
SKI	Codebook TF	ENSG00000157933	Unknown	2	Unsuccessful	0	0	0	NA	2	0	0	0	NA
SKIL	Codebook TF	ENSG00000136603	Unknown	2	Unsuccessful	0	0	0	NA	2	0	0	0	NA
SMYD3	Codebook TF	ENSG00000185420	Unknown	2	Unsuccessful	0	0	0	NA	2	0	0	0	NA
SNAPC2	Codebook TF	ENSG00000104976	Unknown	1	Unsuccessful	0	0	0	NA	1	0	0	0	NA
SNAPC5	Codebook TF	ENSG00000174446	Unknown
SON	Codebook TF	ENSG00000159140	Unknown	2	Unsuccessful	0	0	0	NA	4	0	0	0	NA
TCF20	Codebook TF	ENSG00000100207	Unknown	2	Unsuccessful	0	0	0	NA	4	0	0	0	NA
TET2	Codebook TF	ENSG00000168769	Unknown	2	Unsuccessful	0	0	0	NA	4	0	0	0	NA
THYN1	Codebook TF	ENSG00000151500	Unknown	2	Unsuccessful	0	0	0	NA	2	0	0	0	NA
TMF1	Codebook TF	ENSG00000144747	Unknown	2	Unsuccessful	0	0	0	NA	4	0	0	0	NA
TSC22D1	Codebook TF	ENSG00000102804	Unknown	2	Unsuccessful	0	0	0	NA	4	0	0	0	NA
HMGA1	Control	ENSG00000137309	AT hook
ELF3	Control	ENSG00000163435	Ets; AT hook	2	Successful by motif enrichment	2	2	0	THC0187,THC0195	2	2	2	0	THC0187WNHN,THC0195WNHN
RFX5	Control	ENSG00000143390	RFX	2	Successful by motif enrichment	2	2	0	THC0085,THC0121	2	2	2	0	THC0085WNHN,THC0121WNHN
MGA	Control	ENSG00000174197	T	2	Successful by motif enrichment	1	1	0	THC0819	2	1	1	0	THC0819WNHN
CTCF	Control	ENSG00000102974	C2H2 ZF	8	Successful by motif enrichment	8	8	0	THC0744,THC0575,THC0313,THC0201,THC0865,THC0456,THC0867,THC0209	10	10	10	0	THC0201WNHN,THC0209WNHN,THC0313WNHM,THC0313WNHD,THC0456WNHM,THC0456WNHD,THC0575WNHN,THC0744WNHN,THC0865WNHN,THC0867WNHN
ZSCAN4	Control	ENSG00000180532	C2H2 ZF	2	Unsuccessful	0	0	0	NA	2	0	0	0	NA
YY1	Control	ENSG00000100811	C2H2 ZF	11	Successful by motif enrichment	11	11	0	THC0831,THC0253,THC0531,THC0305,THC0080,THC0544,THC0261,THC0177,THC0878,THC0627,THC0449	13	13	13	0	THC0080WNHN,THC0177WNHN,THC0253WNHN,THC0261WNHN,THC0305WNHM,THC0305WNHD,THC0449WNHM,THC0449WNHD,THC0531WNHN,THC0544WNHN,THC0627WNHN,THC0831WNHN,THC0878WNHN
GLI4	Control	ENSG00000250571	C2H2 ZF	1	Successful by motif enrichment	1	1	0	SI0368	1	1	1	0	SI0368WNHN
SNAI1	Control	ENSG00000124216	C2H2 ZF	2	Unsuccessful	0	0	0	NA	2	0	0	0	NA
ZFP28	Control	ENSG00000196867	C2H2 ZF	2	Successful by motif enrichment	2	2	0	SI0343,SI0216	2	2	2	0	SI0216WNHN,SI0343WNHN
ZFP3	Control	ENSG00000180787	C2H2 ZF	1	Successful by motif enrichment	1	1	0	SI0180	1	1	1	0	SI0180WNHN
ZIM3	Control	ENSG00000141946	C2H2 ZF	1	Successful by motif enrichment	1	1	0	SI0545	1	1	1	0	SI0545WNHN
ZNF121	Control	ENSG00000197961	C2H2 ZF	2	Successful by motif enrichment	2	2	0	SI0266,SI0218	2	2	2	0	SI0218WNHN,SI0266WNHN
ZNF134	Control	ENSG00000213762	C2H2 ZF	1	Successful by motif enrichment	1	1	0	SI0427	1	1	1	0	SI0427WNHN
ZNF140	Control	ENSG00000196387	C2H2 ZF	1	Successful by motif enrichment	1	1	0	SI0340	1	1	1	0	SI0340WNHN
ZNF146	Control	ENSG00000167635	C2H2 ZF	1	Successful by motif enrichment	1	1	0	SI0410	1	1	1	0	SI0410WNHN
ZNF16	Control	ENSG00000170631	C2H2 ZF	1	Unsuccessful	0	0	0	NA	1	0	0	0	NA
ZNF18	Control	ENSG00000154957	C2H2 ZF	1	Successful by motif enrichment	1	1	0	SI0563	1	1	1	0	SI0563WNHN
ZNF189	Control	ENSG00000136870	C2H2 ZF	1	Unsuccessful	0	0	0	NA	1	0	0	0	NA
ZNF22	Control	ENSG00000165512	C2H2 ZF	3	Unsuccessful	0	0	0	NA	3	0	0	0	NA
ZNF250	Control	ENSG00000196150	C2H2 ZF	1	Successful by motif enrichment	1	1	0	SI0321	1	1	1	0	SI0321WNHN
ZNF260	Control	ENSG00000254004	C2H2 ZF	1	Successful by motif enrichment	1	1	0	SI0551	1	1	1	0	SI0551WNHN
ZNF264	Control	ENSG00000083844	C2H2 ZF	1	Successful by motif enrichment	1	1	0	SI0039	1	1	1	0	SI0039WNHN
ZNF280A	Control	ENSG00000169548	C2H2 ZF	1	Unsuccessful	0	0	0	NA	1	0	0	0	NA
ZNF30	Control	ENSG00000168661	C2H2 ZF	3	Successful by motif enrichment	3	3	0	SI0587,SI0254,SI0241	3	3	3	0	SI0241WNHN,SI0254WNHN,SI0587WNHN
ZNF317	Control	ENSG00000130803	C2H2 ZF	2	Successful by motif enrichment	2	2	0	SI0581,SI0336	2	2	2	0	SI0336WNHN,SI0581WNHN
ZNF322	Control	ENSG00000181315	C2H2 ZF	1	Successful by motif enrichment	1	1	0	SI0289	1	1	1	0	SI0289WNHN
ZNF35	Control	ENSG00000169981	C2H2 ZF	1	Successful by motif enrichment	1	1	0	SI0227	1	1	1	0	SI0227WNHN
ZNF382	Control	ENSG00000161298	C2H2 ZF	4	Successful by motif enrichment	4	4	0	SI0051,SI0110,SI0571,SI0057	4	4	4	0	SI0051WNHN,SI0057WNHN,SI0110WNHN,SI0571WNHN
ZNF384	Control	ENSG00000126746	C2H2 ZF	1	Successful by motif enrichment	1	1	0	SI0524	1	1	1	0	SI0524WNHN
ZNF436	Control	ENSG00000125945	C2H2 ZF	1	Successful by motif enrichment	1	1	0	SI0433	1	1	1	0	SI0433WNHN
ZNF454	Control	ENSG00000178187	C2H2 ZF	1	Successful by motif enrichment	1	1	0	SI0159	1	1	1	0	SI0159WNHN
ZNF490	Control	ENSG00000188033	C2H2 ZF	1	Successful by motif enrichment	1	1	0	SI0271	1	1	1	0	SI0271WNHN
ZNF582	Control	ENSG00000018869	C2H2 ZF	2	Successful by motif enrichment	2	2	0	SI0233,SI0327	2	2	2	0	SI0233WNHN,SI0327WNHN
ZNF596	Control	ENSG00000172748	C2H2 ZF	1	Successful by motif enrichment	1	1	0	SI0474	1	1	1	0	SI0474WNHN
ZNF708	Control	ENSG00000182141	C2H2 ZF	1	Successful by motif enrichment	1	1	0	SI0419	1	1	1	0	SI0419WNHN
ZNF770	Control	ENSG00000198146	C2H2 ZF	1	Successful by motif enrichment	1	1	0	SI0212	1	1	1	0	SI0212WNHN
ZNF8	Control	ENSG00000278129	C2H2 ZF	1	Successful by motif enrichment	1	1	0	SI0496	1	1	1	0	SI0496WNHN
MAX	Control	ENSG00000125952	bHLH	2	Successful by motif enrichment	2	2	0	THC0816,THC0720	2	2	2	0	THC0720WNHN,THC0816WNHN
MYF6	Control	ENSG00000111046	bHLH	2	Successful by motif enrichment	2	2	0	THC0721,THC0817	2	2	2	0	THC0721WNHN,THC0817WNHN
FOSL2	Control	ENSG00000075426	bZIP	2	Successful by motif enrichment	2	2	0	THC0523,THC0619	2	2	2	0	THC0523WNHN,THC0619WNHN
JUN	Control	ENSG00000177606	bZIP	2	Successful by motif enrichment	2	2	0	THC0869,THC0871	2	2	2	0	THC0869WNHN,THC0871WNHN
JUNB	Control	ENSG00000171223	bZIP	2	Successful by motif enrichment	2	2	0	THC0811,THC0715	2	2	2	0	THC0715WNHN,THC0811WNHN
FLI1	Control	ENSG00000151702	Ets	2	Successful by motif enrichment	2	2	0	THC0868,THC0870	2	2	2	0	THC0868WNHN,THC0870WNHN
GABPA	Control	ENSG00000154727	Ets	2	Successful by motif enrichment	2	2	0	THC0866,THC0864	2	2	2	0	THC0864WNHN,THC0866WNHN
GCM1	Control	ENSG00000137270	GCM	2	Successful by motif enrichment	2	2	0	THC0621,THC0525	2	2	2	0	THC0525WNHN,THC0621WNHN
LEF1	Control	ENSG00000138795	HMG/Sox	2	Successful by motif enrichment	2	2	0	THC0722,THC0818	2	2	2	0	THC0722WNHN,THC0818WNHN
SOX15	Control	ENSG00000129194	HMG/Sox	2	Successful by motif enrichment	2	2	0	THC0618,THC0522	2	2	2	0	THC0522WNHN,THC0618WNHN
SOX2	Control	ENSG00000181449	HMG/Sox	2	Successful by motif enrichment	2	2	0	THC0714,THC0810	2	2	2	0	THC0714WNHN,THC0810WNHN
SOX5	Control	ENSG00000134532	HMG/Sox
SRY	Control	ENSG00000184895	HMG/Sox	2	Successful by motif enrichment	2	2	0	THC0529,THC0625	2	2	2	0	THC0529WNHN,THC0625WNHN
LHX6	Control	ENSG00000106852	Homeodomain	2	Successful by motif enrichment	2	2	0	THC0620,THC0524	2	2	2	0	THC0524WNHN,THC0620WNHN
PAX7	Control	ENSG00000009709	Homeodomain; Paired box	2	Successful by motif enrichment	2	2	0	THC0719,THC0815	2	2	2	0	THC0719WNHN,THC0815WNHN
POU5F1	Control	ENSG00000204531	Homeodomain; POU	2	No motif enrichment, good overlap between replicates	2	0	2	THC0626,THC0530	2	2	0	2	THC0530WNHN,THC0626WNHN
NR1H4	Control	ENSG00000012504	Nuclear receptor	2	Successful by motif enrichment	2	2	0	THC0527,THC0623	2	2	2	0	THC0527WNHN,THC0623WNHN
NR4A2	Control	ENSG00000153234	Nuclear receptor
RARA	Control	ENSG00000131759	Nuclear receptor	2	No motif enrichment, good overlap between replicates	2	0	2	THC0718,THC0814	2	2	0	2	THC0718WNHN,THC0814WNHN
RORB	Control	ENSG00000198963	Nuclear receptor	2	Successful by motif enrichment	1	1	0	THC0813	2	1	1	0	THC0813WNHN
RXRA	Control	ENSG00000186350	Nuclear receptor	2	Unsuccessful	0	0	0	NA	2	0	0	0	NA
VDR	Control	ENSG00000111424	Nuclear receptor	2	Successful by motif enrichment	2	2	0	THC0716,THC0812	2	2	2	0	THC0716WNHN,THC0812WNHN
NFKB1	Control	ENSG00000109320	Rel	2	Successful by motif enrichment	2	2	0	THC0624,THC0528	2	2	2	0	THC0528WNHN,THC0624WNHN
GFP	Control	-	GFP	8	NA	NA	NA	NA	NA	10	NA	NA	NA	NA
			SUM	798	-	427	344	83	-	966	490	393	97	-
			SUM (Only Codebook)	678	-	329	250	79	-	840	288	295	93	-
