## Supplementary Table 3 for "Extensive binding of nebulous human transcription factors to genomic dark matter"

### Sheet: README
Columns Info (TFs_Info sheet):
TF	Name of the transcription factor
Role in study	"Codebook TF" (i.e. poorly characterized with no prior known motif) or "Control"
DBD(s)	List of DNA-binding domain contained within the TF
TF Type	Cateegorization of the TFs into "Promoter TF", "Enhancer TF", "Dark TF", or others.
Success type	"Motif enrichment" - experiments for these TFs showed motif enrichment. "No motif enrichment, good overlap between replicates" - experiments for these TFs did not produce a motif, but there is high overlap between peaks across replicates, hence the experiments with strong overlap (see next column) were merged.
List of peak sets merged	Comma-separated IDs (maps to "McGill NarrowPs UID" in Table S2) for the peak files used for merging.
Median optimized Jaccards b/w reps	Median optimized Jaccard (i.e. after tweaking the number of peaks) between all possible pairs of replicates. Sequencing replicates (i.e. WNHM and WNHD) were treated as a single peak set. "NA" if a TF has only one successful replicate.
Median Kulczynski II coeff. b/w reps	Median Kulczynski II coeeficient (same metric used in Supplementary Fig. 2a) between all possible pairs of replicates. Sequencing replicates (i.e. WNHM and WNHD) were treated as a single peak set. "NA" if a TF has only one successful replicate.
#P100 peaks	The number of ChIP-seq peaks in each merged file and after applying the threshold of 1e-10.
FRiP at P100	Fraction of Reads in Peaks for the P100 peak set.
GHT-SELEX available	Whether there is GHT-SELEX data available for this TF, hence went through conservation and age analysis.
#Triple peaks	Number of triple-optimized ChIP-seq peaks.
#TOP peaks	Number of triple-optimized ChIP-seq peaks after overlapping with triple-optimized GHT-SELEX peaks and PWM hits.
Frac. direct binding	#TOP peaks / #Triple peaks
#TOP PWM hits	Number of triple-optimized PWM hits.
#CTOP PWM hits	Number of triple-optimized PWM hits after overlapping with triple-optimized ChIP-seq and GHT-SELEX peaks.
Frac. Conserved TOP PWM hits	#CTOP PWM hits / #TOP PWM hits
Median age of TOP PWM hits (MYA)	Median age of TOP PWM hits (MYA)
TF Age (MYA)	The number of ChIP-seq peaks in each merged file

### Sheet: TFs_Info
TF	Role in study	DBD(s)	TF Type	Success Type	List of peak sets merged	Median optimized Jaccards b/w reps	Median Kulczynski II coeff. b/w reps	#P100 peaks	FRiP at P100	GHT-SELEX available	#Triple peaks	#TOP peaks	Frac. direct binding	#TOP PWM hits	#CTOP PWM hits	Frac. Conserved TOP PWM hits	Median age of TOP PWM hits (MYA)	TF Age (MYA)
KDM5B	Codebook TF	ARID/BRIGHT	Promoter TF	No motif enrichment, good overlap between replicates	THC0218WNHN,THC0226WNHN,THC0402WNHM,THC0402WNHD	0.601744	0.735237	13619	0.0403598	0	NA	NA	NA	NA	NA	NA	NA	462.4
ARID2	Codebook TF	ARID/BRIGHT; RFX	Promoter TF	No motif enrichment, good overlap between replicates	THC0275WNHN,THC0409WNHM,THC0409WNHD	0.538012	0.608052	6672	0.011955	0	NA	NA	NA	NA	NA	NA	NA	462.4
GLYR1	Codebook TF	AT hook	Other	No motif enrichment, good overlap between replicates	THC0088WNHN,THC0148WNHN,THC0184WNHN	0.626418	1.05655	18219	0.553221	0	NA	NA	NA	NA	NA	NA	NA	686.165
PRR12	Codebook TF	AT hook	Other	No motif enrichment, good overlap between replicates	THC0467WNHN,THC0563WNHN	0.507071	0.569556	16783	0.0352029	0	NA	NA	NA	NA	NA	NA	NA	462.4
SCML4	Codebook TF	AT hook	Dark TF	No motif enrichment, good overlap between replicates	THC0250WNHN,THC0258WNHN	0.277852	0.414761	5712	0.022745	0	NA	NA	NA	NA	NA	NA	NA	429
SGSM2	Codebook TF	BED ZF	Other	No motif enrichment, good overlap between replicates	THC0132WNHN,THC0180WNHN	0.320027	0.508005	37979	0.112389	0	NA	NA	NA	NA	NA	NA	NA	462.4
BHLHA9	Codebook TF	bHLH	Other	Motif enrichment	THC0190WNHN,THC0198WNHN	0.501832	0.557545	29258	0.0533823	0	NA	NA	NA	NA	NA	NA	NA	429
NCOA1	Codebook TF	bHLH	Promoter TF	No motif enrichment, good overlap between replicates	THC0234WNHN,THC0242WNHN,THC0283WNHM,THC0283WNHD,THC0385WNHM,THC0385WNHD	0.337198	0.499888	13792	0.0237267	0	NA	NA	NA	NA	NA	NA	NA	429
POGK	Codebook TF	Brinker	Other	No motif enrichment, good overlap between replicates	THC0217WNHN,THC0225WNHN	0.582418	0.411164	5059	0.00643666	0	NA	NA	NA	NA	NA	NA	NA	180.066
AC092835	Codebook TF	C2H2 ZF	Other	Motif enrichment	THC0191WNHN,THC0199WNHN	0.59304	0.540537	13206	0.0313282	0	NA	NA	NA	NA	NA	NA	NA	160
ATMIN	Codebook TF	C2H2 ZF	Promoter TF	Motif enrichment	THC0236WNHN,THC0244WNHN	0.513772	0.752611	21068	0.0986514	0	NA	NA	NA	NA	NA	NA	NA	462.4
ZNF578	Codebook TF	C2H2 ZF	Other	Motif enrichment	THC0466WNHN,THC0482WNHN	0.693548	0.224739	2474	0.00755321	0	NA	NA	NA	NA	NA	NA	NA	15.2
L3MBTL4	Codebook TF	C2H2 ZF	Promoter TF	No motif enrichment, good overlap between replicates	THC0472WNHN,THC0568WNHN	0.398612	0.505045	7345	0.0239617	0	NA	NA	NA	NA	NA	NA	NA	429
PRDM2	Codebook TF	C2H2 ZF	Promoter TF	No motif enrichment, good overlap between replicates	THC0473WNHN,THC0569WNHN	0.424317	0.591228	8677	0.0314103	0	NA	NA	NA	NA	NA	NA	NA	462.4
RLF	Codebook TF	C2H2 ZF	Promoter TF	Motif enrichment	THC0339WNHM,THC0339WNHD	NA	NA	13313	0.0794677	0	NA	NA	NA	NA	NA	NA	NA	462.4
ZFAT	Codebook TF	C2H2 ZF	Other	Motif enrichment	THC0330WNHM,THC0330WNHD,THC0363WNHM,THC0363WNHD	0.587786	0.650626	20529	0.0592165	0	NA	NA	NA	NA	NA	NA	NA	462.4
ZNF107	Codebook TF	C2H2 ZF	Dark TF	Motif enrichment	THC0309WNHM,THC0309WNHD,THC0370WNHM,THC0370WNHD	0.594455	0.563305	31527	0.064215	0	NA	NA	NA	NA	NA	NA	NA	42.9
ZNF142	Codebook TF	C2H2 ZF	Promoter TF	Motif enrichment	THC0325WNHM,THC0325WNHD,THC0379WNHM,THC0379WNHD	0.67365	0.685256	10313	0.0551116	0	NA	NA	NA	NA	NA	NA	NA	563.39
ZNF14	Codebook TF	C2H2 ZF	Dark TF	Motif enrichment	THC0901WNHR	NA	NA	189	0.00417819	0	NA	NA	NA	NA	NA	NA	NA	73.7549
ZNF280D	Codebook TF	C2H2 ZF	Dark TF	No motif enrichment, good overlap between replicates	THC0380WNHM,THC0380WNHD,THC0895WNHN	0.341246	0.412772	14530	0.0219749	0	NA	NA	NA	NA	NA	NA	NA	415
ZNF292	Codebook TF	C2H2 ZF	Other	Motif enrichment	THC0667WNHN,THC0763WNHN	0.222222	0.261442	1660	0.00280546	0	NA	NA	NA	NA	NA	NA	NA	462.4
ZNF335	Codebook TF	C2H2 ZF	Other	Motif enrichment	THC0476WNHN,THC0572WNHN	0.605207	0.683933	30818	0.145406	0	NA	NA	NA	NA	NA	NA	NA	462.4
ZNF428	Codebook TF	C2H2 ZF	Promoter TF	No motif enrichment, good overlap between replicates	THC0279WNHR,THC0280WNHR	0.240832	0.416257	10719	0.0193398	0	NA	NA	NA	NA	NA	NA	NA	180.066
ZNF503	Codebook TF	C2H2 ZF	Enhancer TF	Motif enrichment	THC0203WNHN,THC0211WNHN	0.373333	0.299704	1591	0.00257062	0	NA	NA	NA	NA	NA	NA	NA	563.39
ZNF507	Codebook TF	C2H2 ZF	Other	No motif enrichment, good overlap between replicates	THC0204WNHN,THC0212WNHN,THC0350WNHM,THC0350WNHD,THC0405WNHM,THC0405WNHD	0.546274	0.459155	22632	0.0428037	0	NA	NA	NA	NA	NA	NA	NA	462.4
ZNF516	Codebook TF	C2H2 ZF	Other	Motif enrichment	THC0419WNHM	NA	NA	7	0.00188827	0	NA	NA	NA	NA	NA	NA	NA	462.4
ZNF526	Codebook TF	C2H2 ZF	Promoter TF	No motif enrichment, good overlap between replicates	THC0478WNHN,THC0574WNHN	0.531073	0.527618	13436	0.0511051	0	NA	NA	NA	NA	NA	NA	NA	429
ZNF532	Codebook TF	C2H2 ZF	Promoter TF	No motif enrichment, good overlap between replicates	THC0670WNHN,THC0766WNHN	0.452199	0.401262	16590	0.081242	0	NA	NA	NA	NA	NA	NA	NA	563.39
ZNF592	Codebook TF	C2H2 ZF	Promoter TF	No motif enrichment, good overlap between replicates	THC0675WNHN,THC0771WNHN	0.581985	0.727777	13685	0.0550638	0	NA	NA	NA	NA	NA	NA	NA	429
ZNF646	Codebook TF	C2H2 ZF	Other	Motif enrichment	THC0504WNHN,THC0600WNHN	0.454545	0.258477	16178	0.0390133	0	NA	NA	NA	NA	NA	NA	NA	351.687
ZNF700	Codebook TF	C2H2 ZF	Other	Motif enrichment	THC0872WNHN,THC0873WNHR	0.700782	0.620571	17834	0.0378473	0	NA	NA	NA	NA	NA	NA	NA	94
ZNF703	Codebook TF	C2H2 ZF	Enhancer TF	Motif enrichment	THC0495WNHN	NA	NA	62	0.000321996	0	NA	NA	NA	NA	NA	NA	NA	429
ZNF705E	Codebook TF	C2H2 ZF	Dark TF	Motif enrichment	THC0687WNHN,THC0783WNHN	0.779661	0.670011	3545	0.0302723	0	NA	NA	NA	NA	NA	NA	NA	0
ZNF709	Codebook TF	C2H2 ZF	Dark TF	Motif enrichment	THC0592WNHN	NA	NA	253	0.00173448	0	NA	NA	NA	NA	NA	NA	NA	94
ZNF750	Codebook TF	C2H2 ZF	Other	No motif enrichment, good overlap between replicates	THC0215WNHN,THC0909WNHR	0.30647	0.403258	19910	0.0376144	0	NA	NA	NA	NA	NA	NA	NA	429
ZNF827	Codebook TF	C2H2 ZF	Promoter TF	No motif enrichment, good overlap between replicates	THC0208WNHN,THC0216WNHN,THC0451WNHM,THC0451WNHD	0.643678	0.615764	20041	0.0395345	0	NA	NA	NA	NA	NA	NA	NA	462.4
ZNF845	Codebook TF	C2H2 ZF	Dark TF	Motif enrichment	THC0509WNHN,THC0605WNHN	0.634162	0.478084	5275	0.0241992	0	NA	NA	NA	NA	NA	NA	NA	28.82
ZNF850	Codebook TF	C2H2 ZF	Other	Motif enrichment	THC0701WNHN,THC0797WNHN	0.664595	0.503621	11201	0.0449851	0	NA	NA	NA	NA	NA	NA	NA	42.9
ZNF865	Codebook TF	C2H2 ZF	Dark TF	Motif enrichment	THC0510WNHN,THC0606WNHN	0.637222	0.910591	90080	0.490776	0	NA	NA	NA	NA	NA	NA	NA	429
ZNF878	Codebook TF	C2H2 ZF	Dark TF	Motif enrichment	THC0702WNHN,THC0798WNHN	0.695704	0.458246	6486	0.015442	0	NA	NA	NA	NA	NA	NA	NA	42.9
ZNF888	Codebook TF	C2H2 ZF	Dark TF	Motif enrichment	THC0850WNHN,THC0852WNHN	0.726994	0.519018	5557	0.0171434	0	NA	NA	NA	NA	NA	NA	NA	28.82
ZNF92	Codebook TF	C2H2 ZF	Dark TF	Motif enrichment	THC0854WNHN,THC0855WNHN	0.618179	0.717846	6994	0.0519701	0	NA	NA	NA	NA	NA	NA	NA	94
ZSCAN12	Codebook TF	C2H2 ZF	Other	Motif enrichment	THC0076WNHN,THC0107WNHN,THC0903WNHR	0.54608	0.141834	15212	0.0294705	0	NA	NA	NA	NA	NA	NA	NA	160
ZXDA	Codebook TF	C2H2 ZF	Promoter TF	Motif enrichment	THC0295WNHM,THC0295WNHD,THC0440WNHM,THC0440WNHD,THC0911WNHR	0.724138	0.352879	5004	0.0110533	0	NA	NA	NA	NA	NA	NA	NA	19.4571
ZXDB	Codebook TF	C2H2 ZF	Promoter TF	Motif enrichment	THC0851WNHN,THC0853WNHN	0.620915	0.645809	9265	0.0303444	0	NA	NA	NA	NA	NA	NA	NA	15.2
ZXDC	Codebook TF	C2H2 ZF	Promoter TF	Motif enrichment	THC0303WNHM,THC0303WNHD,THC0447WNHM,THC0447WNHD,THC0907WNHR	0.619048	0.678104	14512	0.044872	0	NA	NA	NA	NA	NA	NA	NA	99.1887
DMRTB1	Codebook TF	DM	Enhancer TF	No motif enrichment, good overlap between replicates	THC0327WNHM,THC0327WNHD,THC0382WNHM,THC0382WNHD	0.444568	0.57937	8298	0.017077	0	NA	NA	NA	NA	NA	NA	NA	429
GTF2IRD2	Codebook TF	GTF2I	Promoter TF	Motif enrichment	THC0420WNHM	NA	NA	309	0.00153199	0	NA	NA	NA	NA	NA	NA	NA	94
HMG20A	Codebook TF	HMG/Sox	Other	No motif enrichment, good overlap between replicates	THC0288WNHM,THC0288WNHD,THC0434WNHM,THC0434WNHD	0.587037	0.816203	56116	0.232346	0	NA	NA	NA	NA	NA	NA	NA	563.39
ADNP2	Codebook TF	Homeodomain	Other	No motif enrichment, good overlap between replicates	THC0070WNHN,THC0120WNHN	0.628809	0.583157	24790	0.0399285	0	NA	NA	NA	NA	NA	NA	NA	429
POU5F2	Codebook TF	Homeodomain; POU	Enhancer TF	No motif enrichment, good overlap between replicates	THC0704WNHN,THC0800WNHN	0.444444	0.529695	8441	0.0169776	0	NA	NA	NA	NA	NA	NA	NA	94
HSFX2	Codebook TF	HSF	Promoter TF	No motif enrichment, good overlap between replicates	THC0705WNHN,THC0801WNHN	0.51428	0.63084	17101	0.0629663	0	NA	NA	NA	NA	NA	NA	NA	42.9
MBD3	Codebook TF	MBD	Promoter TF	Motif enrichment	THC0706WNHN,THC0802WNHN	0.238801	0.476446	17381	0.050927	0	NA	NA	NA	NA	NA	NA	NA	318.95
MBD4	Codebook TF	MBD	Other	No motif enrichment, good overlap between replicates	THC0515WNHN,THC0611WNHN	0.301205	0.457733	7755	0.0204271	0	NA	NA	NA	NA	NA	NA	NA	351.687
MBD1	Codebook TF	MBD; CxxC ZF	Other	Motif enrichment	THC0856WNHN	NA	NA	22081	0.0959895	0	NA	NA	NA	NA	NA	NA	NA	429
MYSM1	Codebook TF	Myb/SANT	Promoter TF	Motif enrichment	THC0519WNHN,THC0615WNHN	0.684925	0.0976238	165	0.00108512	0	NA	NA	NA	NA	NA	NA	NA	462.4
TTF1	Codebook TF	Myb/SANT	Other	Motif enrichment	THC0808WNHN	NA	NA	35533	0.120909	0	NA	NA	NA	NA	NA	NA	NA	429
TBPL1	Codebook TF	TBP	Promoter TF	No motif enrichment, good overlap between replicates	THC0150WNHN,THC0170WNHN	0.531866	0.480363	18887	0.0490326	0	NA	NA	NA	NA	NA	NA	NA	596.39
THAP2	Codebook TF	THAP finger	Promoter TF	No motif enrichment, good overlap between replicates	THC0251WNHN,THC0259WNHN	0.468111	0.737862	14219	0.119367	0	NA	NA	NA	NA	NA	NA	NA	429
THAP6	Codebook TF	THAP finger	Promoter TF	No motif enrichment, good overlap between replicates	THC0725WNHN,THC0821WNHN	0.713353	0.753367	9139	0.0465746	0	NA	NA	NA	NA	NA	NA	NA	318.95
THAP8	Codebook TF	THAP finger	Promoter TF	No motif enrichment, good overlap between replicates	THC0726WNHN,THC0822WNHN	0.473684	0.501364	3261	0.00759066	0	NA	NA	NA	NA	NA	NA	NA	318.95
CENPA	Codebook TF	Unknown	Enhancer TF	No motif enrichment, good overlap between replicates	THC0633WNHN,THC0729WNHN	0.301392	0.491142	16616	0.041858	0	NA	NA	NA	NA	NA	NA	NA	429
DRAP1	Codebook TF	Unknown	Promoter TF	No motif enrichment, good overlap between replicates	THC0543WNHN,THC0830WNHN	0.558536	0.648539	19231	0.0458354	0	NA	NA	NA	NA	NA	NA	NA	686.165
PCGF6	Codebook TF	Unknown	Promoter TF	No motif enrichment, good overlap between replicates	THC0547WNHN,THC0834WNHN	0.443235	0.613684	5740	0.015267	0	NA	NA	NA	NA	NA	NA	NA	462.4
RAG1	Codebook TF	Unknown	Other	No motif enrichment, good overlap between replicates	THC0647WNHN,THC0743WNHN	0.496403	0.491554	8008	0.0196184	0	NA	NA	NA	NA	NA	NA	NA	462.4
JUNB	Control	bZIP	Enhancer TF	Motif enrichment	THC0715WNHN,THC0811WNHN	0.372796	0.393713	7416	0.0133114	0	NA	NA	NA	NA	NA	NA	NA	429
JUN	Control	bZIP	Other	Motif enrichment	THC0869WNHN,THC0871WNHN	0.337345	0.400492	20324	0.0295347	0	NA	NA	NA	NA	NA	NA	NA	563.39
ZFP28	Control	C2H2 ZF	Dark TF	Motif enrichment	SI0216WNHN,SI0343WNHN	0.68231	0.524644	2942	0.00936579	0	NA	NA	NA	NA	NA	NA	NA	99.1887
ZNF121	Control	C2H2 ZF	Other	Motif enrichment	SI0218WNHN,SI0266WNHN	0.487999	0.608742	29437	0.0351457	0	NA	NA	NA	NA	NA	NA	NA	87.2
ZNF140	Control	C2H2 ZF	Dark TF	Motif enrichment	SI0340WNHN	NA	NA	3625	0.00971519	0	NA	NA	NA	NA	NA	NA	NA	99.1887
ZNF146	Control	C2H2 ZF	Dark TF	Motif enrichment	SI0410WNHN	NA	NA	14014	0.0238303	0	NA	NA	NA	NA	NA	NA	NA	99.1887
ZNF30	Control	C2H2 ZF	Other	Motif enrichment	SI0241WNHN,SI0254WNHN,SI0587WNHN	0.67365	0.165783	3656	0.0082035	0	NA	NA	NA	NA	NA	NA	NA	99.1887
ZNF317	Control	C2H2 ZF	Dark TF	Motif enrichment	SI0336WNHN,SI0581WNHN	0.581161	0.556521	30798	0.0614252	0	NA	NA	NA	NA	NA	NA	NA	99.1887
ZNF382	Control	C2H2 ZF	Other	Motif enrichment	SI0051WNHN,SI0057WNHN,SI0110WNHN,SI0571WNHN	0.635692	0.391516	40417	0.0613283	0	NA	NA	NA	NA	NA	NA	NA	99.1887
ZNF454	Control	C2H2 ZF	Dark TF	Motif enrichment	SI0159WNHN	NA	NA	60	0.00254853	0	NA	NA	NA	NA	NA	NA	NA	99.1887
ZNF490	Control	C2H2 ZF	Dark TF	Motif enrichment	SI0271WNHN	NA	NA	13125	0.0452501	0	NA	NA	NA	NA	NA	NA	NA	73.7549
ZNF582	Control	C2H2 ZF	Dark TF	Motif enrichment	SI0233WNHN,SI0327WNHN	0.580488	0.0278407	260	0.00430134	0	NA	NA	NA	NA	NA	NA	NA	99.1887
ZNF708	Control	C2H2 ZF	Dark TF	Motif enrichment	SI0419WNHN	NA	NA	659	0.00493349	0	NA	NA	NA	NA	NA	NA	NA	28.82
ZNF8	Control	C2H2 ZF	Dark TF	Motif enrichment	SI0496WNHN	NA	NA	4363	0.00974977	0	NA	NA	NA	NA	NA	NA	NA	99.1887
LHX6	Control	Homeodomain	Enhancer TF	Motif enrichment	THC0524WNHN,THC0620WNHN	0.534598	0.604833	28968	0.0673608	0	NA	NA	NA	NA	NA	NA	NA	429
DNTTIP1	Codebook TF	AT hook	Other	Motif enrichment	THC0087WNHN,THC0152WNHN	0.247268	0.451039	16259	0.0237477	1	271	4	0.0147601	33	0	0	19.4571	563.39
FAM200B	Codebook TF	BED ZF	Promoter TF	Motif enrichment	THC0886WNHN,THC0887WNHN	0.54918	0.613629	2817	0.00546057	1	3719	513	0.13794	16700	2686	0.160838	87.2	94
ZBED2	Codebook TF	BED ZF	Promoter TF	Motif enrichment	THC0101WNHN,THC0902WNHR	0.698031	0.418646	4352	0.0188478	1	1340	30	0.0223881	71	4	0.056338	99.1887	318.95
ZBED4	Codebook TF	BED ZF	Promoter TF	No motif enrichment, good overlap between replicates	THC0237WNHN,THC0245WNHN	0.444983	0.733401	12809	0.0378441	1	15756	233	0.014788	450	150	0.333333	99.1887	429
ZBED5	Codebook TF	BED ZF	Other	Motif enrichment	THC0081WNHN,THC0278WNHR	0.54519	0.785981	39705	0.112027	1	9924	766	0.0771866	2401	211	0.08788	87.2	94
ZBED9	Codebook TF	BED ZF	Dark TF	Motif enrichment	THC0073WNHN,THC0116WNHN	0.518212	0.461502	25713	0.0381263	1	38964	567	0.0145519	938	90	0.0959488	94	94
ZFTA	Codebook TF	BED ZF	Other	Motif enrichment	THC0189WNHN,THC0197WNHN	0.608198	0.691395	45539	0.0994253	1	22359	1841	0.0823382	5903	340	0.0575978	87.2	429
USF3	Codebook TF	bHLH	Promoter TF	Motif enrichment	THC0661WNHN,THC0757WNHN	0.684982	0.572256	6493	0.0365278	1	11294	1030	0.0911989	2273	488	0.214694	94	462.4
BATF2	Codebook TF	bZIP	Other	Motif enrichment	THC0117WNHN,THC0118WNHN	0.603217	0.577503	18024	0.0434818	1	3897	18	0.00461894	38	19	0.5	99.1887	318.95
CREB3L3	Codebook TF	bZIP	Enhancer TF	Motif enrichment	THC0565WNHN	NA	NA	1593	0.0040812	1	5329	87	0.0163258	106	65	0.613208	99.1887	429
FIZ1	Codebook TF	C2H2 ZF	Other	Motif enrichment	THC0662WNHN,THC0758WNHN	0.4947	0.517114	19271	0.0337213	1	11899	1441	0.121103	1692	101	0.0596927	87.2	318.95
PRDM10	Codebook TF	C2H2 ZF	Other	Motif enrichment	THC0222WNHN,THC0230WNHN	0.699864	0.767968	47424	0.14005	1	551	49	0.0889292	126	93	0.738095	99.1887	462.4
PRDM13	Codebook TF	C2H2 ZF	Other	Motif enrichment	THC0223WNHN,THC0231WNHN	0.461897	0.639486	39580	0.0802644	1	65415	5589	0.0854391	15450	1077	0.0697087	99.1887	462.4
PRDM5	Codebook TF	C2H2 ZF	Other	Motif enrichment	THC0307WNHM,THC0307WNHD,THC0904WNHR	0.596472	0.749797	73281	0.233658	1	52410	3130	0.0597214	19836	2066	0.104154	73.7549	563.39
SALL3	Codebook TF	C2H2 ZF	Dark TF	Motif enrichment	THC0314WNHM,THC0314WNHD	NA	NA	1406	0.00442103	1	221	24	0.108597	229	2	0.00873362	15.2	462.4
SLC2A4RG	Codebook TF	C2H2 ZF	Promoter TF	Motif enrichment	THC0322WNHM,THC0322WNHD,THC0355WNHM,THC0355WNHD	0.443548	0.58144	5108	0.0124794	1	2831	424	0.14977	6617	968	0.14629	99.1887	429
ZBTB40	Codebook TF	C2H2 ZF	Dark TF	Motif enrichment	THC0149WNHN,THC0159WNHN	0.682305	0.647433	42352	0.1497	1	3200	1650	0.515625	2262	846	0.374005	99.1887	429
ZBTB41	Codebook TF	C2H2 ZF	Other	Motif enrichment	THC0079WNHN,THC0155WNHN	0.276351	0.504375	39287	0.122758	1	3859	207	0.0536408	2956	711	0.240528	84.73	462.4
ZBTB47	Codebook TF	C2H2 ZF	Other	Motif enrichment	THC0074WNHN,THC0114WNHN	0.0574294	0.030378	10143	0.00911784	1	8935	2354	0.263458	2759	985	0.357013	99.1887	563.39
ZBTB8A	Codebook TF	C2H2 ZF	Other	Motif enrichment	THC0134WNHN,THC0147WNHN,THC0181WNHN	0.73784	0.725581	30333	0.220224	1	9592	1179	0.122915	22901	5121	0.223615	99.1887	429
ZBTB8B	Codebook TF	C2H2 ZF	Promoter TF	Motif enrichment	THC0141WNHN	NA	NA	12200	0.0423222	1	367	5	0.013624	19	3	0.157895	94	415
ZKSCAN4	Codebook TF	C2H2 ZF	Promoter TF	No motif enrichment, good overlap between replicates	THC0666WNHN,THC0762WNHN	0.41844	0.440099	4204	0.00959052	1	292	78	0.267123	154	4	0.025974	99.1887	99.1887
ZNF131	Codebook TF	C2H2 ZF	Promoter TF	Motif enrichment	THC0475WNHN,THC0571WNHN	0.753425	0.790283	14779	0.131659	1	9565	1696	0.177313	5433	3213	0.591386	99.1887	429
ZNF20	Codebook TF	C2H2 ZF	Dark TF	Motif enrichment	THC0341WNHM,THC0341WNHD,THC0395WNHM,THC0395WNHD	0.625811	0.208316	2861	0.00607387	1	130	52	0.4	61	0	0	42.9	87.2
ZNF215	Codebook TF	C2H2 ZF	Other	Motif enrichment	THC0078WNHN,THC0119WNHN	0.531599	0.319284	2788	0.00574368	1	103	8	0.0776699	257	3	0.0116732	28.82	99.1887
ZNF226	Codebook TF	C2H2 ZF	Dark TF	Motif enrichment	THC0410WNHM,THC0410WNHD	NA	NA	743	0.00242329	1	125	7	0.056	7	0	0	99.1887	99.1887
ZNF233	Codebook TF	C2H2 ZF	Dark TF	Motif enrichment	THC0431WNHM	NA	NA	516	0.00184964	1	2626	10	0.00380807	186	2	0.0107527	8.6	99.1887
ZNF234	Codebook TF	C2H2 ZF	Dark TF	Motif enrichment	THC0292WNHM,THC0438WNHM,THC0890WNHR	0.501832	0.345643	1409	0.00279395	1	1873	83	0.0443139	91	4	0.043956	87.2	99.1887
ZNF251	Codebook TF	C2H2 ZF	Dark TF	Motif enrichment	THC0300WNHM,THC0300WNHD,THC0445WNHM,THC0445WNHD	0.5625	0.651207	17419	0.0295699	1	7091	1918	0.270484	2037	37	0.018164	79.3647	94
ZNF275	Codebook TF	C2H2 ZF	Enhancer TF	No motif enrichment, good overlap between replicates	THC0308WNHM,THC0308WNHD,THC0452WNHM,THC0452WNHD	0.5401	0.537831	9136	0.0386109	1	100	2	0.02	2	2	1	99.1887	94
ZNF286B	Codebook TF	C2H2 ZF	Other	Motif enrichment	THC0898WNHN	NA	NA	468	0.00173786	1	106	29	0.273585	31	7	0.225806	99.1887	0
ZNF347	Codebook TF	C2H2 ZF	Other	Motif enrichment	THC0340WNHM,THC0340WNHD,THC0396WNHM,THC0396WNHD,THC0908WNHR	0.461897	0.319833	39374	0.104132	1	965	587	0.60829	3715	0	0	42.9	94
ZNF362	Codebook TF	C2H2 ZF	Dark TF	Motif enrichment	THC0364WNHM,THC0364WNHD,THC0411WNHM,THC0411WNHD	0.589181	0.728864	111047	0.166259	1	37129	2077	0.0559401	61546	174	0.00282715	15.2	462.4
ZNF367	Codebook TF	C2H2 ZF	Other	Motif enrichment	THC0045WNHN,THC0046WNHN	0.677419	0.584866	62017	0.114111	1	132897	14721	0.11077	21533	2370	0.110064	99.1887	563.39
ZNF395	Codebook TF	C2H2 ZF	Promoter TF	Motif enrichment	THC0294WNHM,THC0294WNHD	NA	NA	1336	0.00370305	1	4455	746	0.167452	23458	2879	0.12273	99.1887	429
ZNF407	Codebook TF	C2H2 ZF	Promoter TF	Motif enrichment	THC0668WNHN	NA	NA	1859	0.0209702	1	477	69	0.144654	118	74	0.627119	99.1887	462.4
ZNF43	Codebook TF	C2H2 ZF	Dark TF	Motif enrichment	THC0573WNHN	NA	NA	17324	0.0501741	1	650	234	0.36	282	0	0	28.82	42.9
ZNF470	Codebook TF	C2H2 ZF	Dark TF	Motif enrichment	THC0302WNHM,THC0302WNHD,THC0446WNHM,THC0446WNHD	0.47504	0.326005	2204	0.00519603	1	164	13	0.0792683	14	2	0.142857	94	99.1887
ZNF471	Codebook TF	C2H2 ZF	Dark TF	Motif enrichment	THC0310WNHM,THC0310WNHD,THC0453WNHM,THC0453WNHD,THC0884WNHR	0.713353	0.608336	24914	0.0810126	1	18086	161	0.00890191	250	3	0.012	28.82	318.95
ZNF48	Codebook TF	C2H2 ZF	Promoter TF	Motif enrichment	THC0326WNHM,THC0326WNHD,THC0381WNHM,THC0381WNHD	0.744	0.524421	4920	0.0116505	1	144	68	0.472222	5398	40	0.00741015	19.4571	180.066
ZNF493	Codebook TF	C2H2 ZF	Other	Motif enrichment	THC0334WNHM,THC0334WNHD,THC0389WNHM,THC0891WNHR	0.732558	0.29485	1029	0.00342134	1	100	43	0.43	69	0	0	28.82	28.82
ZNF500	Codebook TF	C2H2 ZF	Promoter TF	Motif enrichment	THC0202WNHN,THC0210WNHN	0.6	0.577211	16178	0.0329362	1	149	10	0.0671141	432	2	0.00462963	8.6	160
ZNF510	Codebook TF	C2H2 ZF	Other	Motif enrichment	THC0358WNHM,THC0358WNHD,THC0412WNHM,THC0412WNHD	0.607547	0.485673	9351	0.0149069	1	261	106	0.40613	114	12	0.105263	99.1887	99.1887
ZNF518B	Codebook TF	C2H2 ZF	Dark TF	Motif enrichment	THC0669WNHN,THC0765WNHN	0.530667	0.547561	44808	0.098973	1	27768	6354	0.228825	7588	174	0.0229309	87.2	318.95
ZNF551	Codebook TF	C2H2 ZF	Other	Motif enrichment	THC0671WNHN,THC0767WNHN	0.724138	0.365238	12793	0.0398696	1	510	201	0.394118	268	13	0.0485075	87.2	94
ZNF575	Codebook TF	C2H2 ZF	Promoter TF	Motif enrichment	THC0673WNHN,THC0769WNHN	0.626418	0.463432	2063	0.0049418	1	157	75	0.477707	2083	58	0.0278445	42.9	318.95
ZNF57	Codebook TF	C2H2 ZF	Dark TF	Motif enrichment	THC0481WNHN,THC0577WNHN	0.689817	0.483669	6964	0.0183006	1	108	35	0.324074	190	0	0	28.82	94
ZNF606	Codebook TF	C2H2 ZF	Other	Motif enrichment	THC0206WNHN,THC0214WNHN,THC0905WNHR	0.301205	0.142986	11426	0.011733	1	1328	162	0.121988	176	29	0.164773	99.1887	99.1887
ZNF623	Codebook TF	C2H2 ZF	Other	Motif enrichment	THC0677WNHN,THC0773WNHN	0.689611	0.581932	13576	0.0391955	1	1346	268	0.199108	360	169	0.469444	99.1887	160
ZNF648	Codebook TF	C2H2 ZF	Promoter TF	Motif enrichment	THC0679WNHN,THC0775WNHN	0.379072	0.495699	21125	0.0899635	1	32753	1858	0.0567276	31587	5501	0.174154	73.7549	429
ZNF665	Codebook TF	C2H2 ZF	Dark TF	Motif enrichment	THC0489WNHN,THC0585WNHN	0.699242	0.244217	2666	0.00525443	1	1373	58	0.0422433	58	4	0.0689655	87.2	28.82
ZNF66	Codebook TF	C2H2 ZF	Other	Motif enrichment	THC0680WNHN	NA	NA	3654	0.0115192	1	1086	21	0.019337	26	0	0	94	87.2
ZNF672	Codebook TF	C2H2 ZF	Other	Motif enrichment	THC0586WNHN	NA	NA	349	0.000952453	1	160	26	0.1625	38	6	0.157895	99.1887	160
ZNF676	Codebook TF	C2H2 ZF	Promoter TF	Motif enrichment	THC0778WNHN	NA	NA	5379	0.0201226	1	179	50	0.27933	66	0	0	19.4571	28.82
ZNF678	Codebook TF	C2H2 ZF	Dark TF	Motif enrichment	THC0491WNHN	NA	NA	435	0.00334177	1	155	47	0.303226	54	0	0	42.9	28.82
ZNF683	Codebook TF	C2H2 ZF	Enhancer TF	Motif enrichment	THC0683WNHN,THC0779WNHN	0.388265	0.239378	1539	0.00329073	1	1752	12	0.00684932	50	4	0.08	73.7549	160
ZNF689	Codebook TF	C2H2 ZF	Dark TF	Motif enrichment	THC0493WNHN,THC0589WNHN	0.505535	0.427296	3819	0.00803474	1	1282	291	0.226989	353	35	0.0991501	73.7549	160
ZNF696	Codebook TF	C2H2 ZF	Other	Motif enrichment	THC0685WNHN,THC0781WNHN	0.64257	0.221939	518	0.0019603	1	100	40	0.4	42	19	0.452381	99.1887	99.1887
ZNF699	Codebook TF	C2H2 ZF	Other	Motif enrichment	THC0494WNHN,THC0590WNHN	0.651515	0.172014	4084	0.00791924	1	116	18	0.155172	21	2	0.0952381	94	99.1887
ZNF70	Codebook TF	C2H2 ZF	Other	Motif enrichment	THC0686WNHN,THC0782WNHN	0.624454	0.462934	9144	0.019414	1	5720	110	0.0192308	2940	202	0.0687075	42.9	99.1887
ZNF721	Codebook TF	C2H2 ZF	Other	Motif enrichment	THC0497WNHN,THC0593WNHN,THC0688WNHN,THC0784WNHN	0.749374	0.520305	14922	0.053378	1	6221	354	0.056904	530	12	0.0226415	42.9	28.82
ZNF724	Codebook TF	C2H2 ZF	Dark TF	Motif enrichment	THC0689WNHN,THC0785WNHN	0.748748	0.137644	7172	0.0225397	1	462	229	0.495671	242	0	0	28.82	28.82
ZNF726	Codebook TF	C2H2 ZF	Dark TF	Motif enrichment	THC0498WNHN,THC0594WNHN	0.639098	0.169442	736	0.00243635	1	134	28	0.208955	128	1	0.0078125	19.4571	28.82
ZNF728	Codebook TF	C2H2 ZF	Other	Motif enrichment	THC0690WNHN,THC0786WNHN	0.732558	0.276276	4056	0.0179273	1	243	152	0.625514	171	0	0	28.82	28.82
ZNF732	Codebook TF	C2H2 ZF	Other	Motif enrichment	THC0499WNHN,THC0595WNHN	0.73784	0.519276	7141	0.0168557	1	1441	330	0.229008	563	12	0.0213144	73.7549	28.82
ZNF746	Codebook TF	C2H2 ZF	Promoter TF	Motif enrichment	THC0691WNHN,THC0787WNHN	0.626733	0.652946	13340	0.0567201	1	7644	318	0.0416013	6516	1251	0.191989	79.3647	318.95
ZNF772	Codebook TF	C2H2 ZF	Dark TF	Motif enrichment	THC0692WNHN,THC0788WNHN	0.333333	0.209316	695	0.0023923	1	151	36	0.238411	40	3	0.075	99.1887	99.1887
ZNF773	Codebook TF	C2H2 ZF	Dark TF	Motif enrichment	THC0501WNHN,THC0597WNHN	0.587786	0.174757	508	0.0015266	1	100	35	0.35	42	2	0.047619	79.3647	99.1887
ZNF775	Codebook TF	C2H2 ZF	Dark TF	Motif enrichment	THC0693WNHN,THC0789WNHN	0.55061	0.523674	25930	0.0488197	1	20911	2385	0.114055	10510	209	0.0198858	42.9	94
ZNF780B	Codebook TF	C2H2 ZF	Other	Motif enrichment	THC0502WNHN,THC0598WNHN	0.66618	0.333186	5856	0.0345717	1	325	134	0.412308	1416	15	0.0105932	28.82	87.2
ZNF800	Codebook TF	C2H2 ZF	Promoter TF	Motif enrichment	THC0505WNHN,THC0601WNHN	0.619048	0.741196	17521	0.164873	1	27535	3842	0.139532	13723	3616	0.263499	99.1887	462.4
ZNF814	Codebook TF	C2H2 ZF	Dark TF	Motif enrichment	THC0506WNHN	NA	NA	132	0.00586322	1	106	6	0.0566038	5	0	0	19.4571	42.9
ZNF831	Codebook TF	C2H2 ZF	Promoter TF	Motif enrichment	THC0507WNHN,THC0603WNHN	0.425837	0.200263	15289	0.0611794	1	26950	1489	0.0552505	5811	1127	0.193943	87.2	429
ZNF836	Codebook TF	C2H2 ZF	Dark TF	Motif enrichment	THC0699WNHN,THC0795WNHN	0.498465	0.418498	3297	0.0141872	1	883	348	0.394111	501	0	0	42.9	42.9
ZNF841	Codebook TF	C2H2 ZF	Dark TF	Motif enrichment	THC0508WNHN,THC0604WNHN	0.452252	0.575673	25991	0.107652	1	1479	126	0.0851927	134	0	0	42.9	73.7549
ZSCAN25	Codebook TF	C2H2 ZF	Other	Motif enrichment	THC0145WNHN,THC0175WNHN,THC0183WNHN	0.539785	0.606921	26636	0.107621	1	424	33	0.0778302	1178	2	0.00169779	15.2	99.1887
ZSCAN2	Codebook TF	C2H2 ZF	Other	Motif enrichment	THC0077WNHN,THC0174WNHN,THC0885WNHR	0.444568	0.10983	12486	0.0252852	1	312	120	0.384615	156	90	0.576923	99.1887	180.066
JRK	Codebook TF	CENPB	Promoter TF	Motif enrichment	THC0239WNHN,THC0247WNHN,THC0437WNHM,THC0437WNHD	0.569231	0.472943	7358	0.0126235	1	1235	55	0.0445344	101	28	0.277228	99.1887	160
TIGD3	Codebook TF	CENPB	Other	Motif enrichment	THC0104WNHN,THC0146WNHN,THC0282WNHR	0.404504	0.540192	100393	0.149127	1	13463	850	0.063136	1870	23	0.0122995	73.7549	415
TIGD5	Codebook TF	CENPB	Other	Motif enrichment	THC0071WNHN,THC0113WNHN	0.456609	0.401385	32791	0.0651311	1	37732	1613	0.0427489	1739	93	0.053479	94	351.7
CAMTA1	Codebook TF	CG	Promoter TF	Motif enrichment	THC0249WNHN	NA	NA	1283	0.00341724	1	3351	39	0.0116383	96	36	0.375	99.1887	462.4
CAMTA2	Codebook TF	CG	Promoter TF	Motif enrichment	THC0232WNHN	NA	NA	59	0.000449157	1	123	4	0.0325203	17	10	0.588235	99.1887	429
CXXC4	Codebook TF	CxxC	Promoter TF	Motif enrichment	THC0235WNHN,THC0243WNHN	0.752686	0.886551	21138	0.515822	1	23817	3403	0.142881	25907	3463	0.13367	99.1887	462.4
FBXL19	Codebook TF	CxxC	Promoter TF	Motif enrichment	THC0240WNHN,THC0248WNHN	0.469388	0.852839	12123	0.0361137	1	18343	4922	0.268331	48649	7246	0.148944	99.1887	180.066
KDM2A	Codebook TF	CxxC	Promoter TF	Motif enrichment	THC0319WNHM,THC0319WNHD,THC0461WNHM,THC0461WNHD	0.643678	0.806525	16848	0.0961464	1	13951	5228	0.37474	129874	19380	0.149222	99.1887	429
TET3	Codebook TF	CxxC	Promoter TF	Motif enrichment	THC0703WNHN,THC0799WNHN	0.676521	0.798951	18357	0.0914921	1	24236	5082	0.209688	65941	10430	0.158172	87.2	429
FLYWCH1	Codebook TF	FLYWCH	Promoter TF	Motif enrichment	THC0335WNHM,THC0335WNHD,THC0390WNHM,THC0390WNHD	0.601744	0.454408	1752	0.0996447	1	100	1	0.01	156	0	0	6.4	99.1887
LEUTX	Codebook TF	Homeodomain	Other	Motif enrichment	THC0312WNHM,THC0312WNHD,THC0455WNHM,THC0455WNHD	0.447853	0.440948	5151	0.00764946	1	210	1	0.0047619	7	0	0	19.4571	94
MKX	Codebook TF	Homeodomain	Other	Motif enrichment	THC0320WNHM,THC0320WNHD,THC0462WNHM,THC0462WNHD	0.504212	0.619838	28113	0.0483411	1	406	1	0.00246305	6	0	0	87.2	462.4
TPRX1	Codebook TF	Homeodomain	Dark TF	Motif enrichment	THC0336WNHM,THC0336WNHD,THC0391WNHM,THC0391WNHD	0.675203	0.766533	145470	0.257163	1	56585	2550	0.0450649	3875	221	0.0570323	94	28.82
MSANTD1	Codebook TF	MADF	Other	Motif enrichment	THC0514WNHN,THC0610WNHN	0.616458	0.763821	100771	0.308118	1	6984	158	0.0226231	238	14	0.0588235	87.2	462.4
DMTF1	Codebook TF	Myb/SANT	Other	Motif enrichment	THC0709WNHN,THC0805WNHN	0.6093	0.659212	29143	0.0865116	1	7123	918	0.128878	1062	219	0.206215	99.1887	462.4
MSANTD4	Codebook TF	Myb/SANT	Other	No motif enrichment, good overlap between replicates	THC0518WNHN,THC0614WNHN	0.497548	0.669627	21125	0.0506325	1	19692	56	0.00284379	118	4	0.0338983	73.7549	462.4
MYPOP	Codebook TF	Myb/SANT	Other	Motif enrichment	THC0710WNHN,THC0806WNHN	0.745168	0.792019	29258	0.257407	1	15448	1300	0.0841533	3419	1308	0.382568	99.1887	351.687
TERF1	Codebook TF	Myb/SANT	Other	Motif enrichment	THC0711WNHN,THC0807WNHN	0.404504	0.155799	566	0.0013521	1	113	65	0.575221	988	3	0.00303644	15.2	429
MYRFL	Codebook TF	Ndt80/PhoG	Other	Motif enrichment	THC0520WNHN,THC0616WNHN	0.596378	0.713637	35195	0.166154	1	5233	211	0.040321	495	68	0.137374	87.2	462.4
SP100	Codebook TF	SAND	Dark TF	Motif enrichment	THC0713WNHN,THC0809WNHN	0.539785	0.463755	7616	0.0497702	1	4616	20	0.00433276	102	10	0.0980392	99.1887	99.1887
SP140L	Codebook TF	SAND	Dark TF	Motif enrichment	THC0072WNHN,THC0090WNHN	0.438713	0.657811	61570	0.132636	1	23123	61	0.00263807	66	2	0.030303	99.1887	94
SP140	Codebook TF	SAND	Dark TF	Motif enrichment	THC0193WNHN	NA	NA	351	0.017163	1	100	0	0	0	0	0	0	94
CGGBP1	Codebook TF	Unknown	Promoter TF	Motif enrichment	THC0635WNHN	NA	NA	9592	0.0591123	1	2042	658	0.322233	9641	2833	0.293849	99.1887	318.95
NACC2	Codebook TF	Unknown	Other	Motif enrichment	THC0131WNHN,THC0171WNHN,THC0179WNHN	0.56238	0.228701	8257	0.0115103	1	3768	810	0.214968	14438	15	0.00103893	19.4571	563.39
MAX	Control	bHLH	Promoter TF	Motif enrichment	THC0720WNHN,THC0816WNHN	0.481481	0.660447	16818	0.0548081	1	35838	2476	0.0690887	10850	3015	0.27788	84.73	686.165
MYF6	Control	bHLH	Other	Motif enrichment	THC0721WNHN,THC0817WNHN	0.699124	0.805191	83079	0.318007	1	74671	5659	0.0757858	9554	2537	0.265543	99.1887	462.4
FOSL2	Control	bZIP	Other	Motif enrichment	THC0523WNHN,THC0619WNHN	0.63272	0.75149	70767	0.170293	1	25187	2003	0.0795252	2741	871	0.317767	99.1887	462.4
CTCF	Control	C2H2 ZF	Other	Motif enrichment	THC0201WNHN,THC0209WNHN,THC0313WNHM,THC0313WNHD,THC0456WNHM,THC0456WNHD,THC0575WNHN,THC0744WNHN,THC0865WNHN,THC0867WNHN	0.697473	0.778807	98006	0.181291	1	22665	9553	0.421487	15042	8972	0.596463	99.1887	563.39
GLI4	Control	C2H2 ZF	Other	Motif enrichment	SI0368WNHN	NA	NA	620	0.00362283	1	450	73	0.162222	94	15	0.159574	99.1887	160
YY1	Control	C2H2 ZF	Other	Motif enrichment	THC0080WNHN,THC0177WNHN,THC0253WNHN,THC0261WNHN,THC0305WNHM,THC0305WNHD,THC0449WNHM,THC0449WNHD,THC0531WNHN,THC0544WNHN,THC0627WNHN,THC0831WNHN,THC0878WNHN	0.616588	0.596926	40764	0.0726798	1	63994	6628	0.103572	9846	1450	0.147268	99.1887	686.165
ZFP3	Control	C2H2 ZF	Other	Motif enrichment	SI0180WNHN	NA	NA	1320	0.00550904	1	309	45	0.145631	52	34	0.653846	99.1887	99.1887
ZIM3	Control	C2H2 ZF	Dark TF	Motif enrichment	SI0545WNHN	NA	NA	17406	0.0350579	1	27800	5795	0.208453	8028	535	0.0666418	79.3647	99.1887
ZNF134	Control	C2H2 ZF	Other	Motif enrichment	SI0427WNHN	NA	NA	4087	0.00950155	1	829	224	0.270205	278	32	0.115108	87.2	94
ZNF18	Control	C2H2 ZF	Other	Motif enrichment	SI0563WNHN	NA	NA	6414	0.0155897	1	14278	743	0.0520381	2575	36	0.0139806	42.9	160
ZNF250	Control	C2H2 ZF	Dark TF	Motif enrichment	SI0321WNHN	NA	NA	971	0.00447823	1	2289	292	0.127567	807	1	0.00123916	42.9	99.1887
ZNF260	Control	C2H2 ZF	Dark TF	Motif enrichment	SI0551WNHN	NA	NA	3502	0.0093259	1	512	60	0.117188	99	0	0	42.9	99.1887
ZNF264	Control	C2H2 ZF	Other	Motif enrichment	SI0039WNHN	NA	NA	1149	0.00458539	1	106	4	0.0377358	7	0	0	87.2	94
ZNF322	Control	C2H2 ZF	Other	Motif enrichment	SI0289WNHN	NA	NA	2067	0.00729058	1	2718	81	0.0298013	177	13	0.0734463	94	99.1887
ZNF35	Control	C2H2 ZF	Other	Motif enrichment	SI0227WNHN	NA	NA	30416	0.0641476	1	15125	31	0.00204959	147	0	0	19.4571	99.1887
ZNF384	Control	C2H2 ZF	Dark TF	Motif enrichment	SI0524WNHN	NA	NA	103636	0.15328	1	82136	2248	0.0273692	71203	124	0.0017415	19.4571	429
ZNF436	Control	C2H2 ZF	Other	Motif enrichment	SI0433WNHN	NA	NA	4076	0.0194138	1	2251	881	0.391382	1579	605	0.383154	87.2	180.066
ZNF596	Control	C2H2 ZF	Other	Motif enrichment	SI0474WNHN	NA	NA	685	0.00556046	1	1272	63	0.0495283	3447	303	0.0879025	6.4	94
ZNF770	Control	C2H2 ZF	Other	Motif enrichment	SI0212WNHN	NA	NA	45771	0.0932862	1	4431	63	0.014218	528	6	0.0113636	42.9	351.687
FLI1	Control	Ets	Other	Motif enrichment	THC0868WNHN,THC0870WNHN	0.538126	0.683776	45046	0.156976	1	36470	6485	0.177817	63927	2885	0.0451296	19.4571	462.4
GABPA	Control	Ets	Other	Motif enrichment	THC0864WNHN,THC0866WNHN	0.730141	0.489024	26621	0.181254	1	1836	296	0.16122	711	559	0.786217	99.1887	686.165
ELF3	Control	Ets; AT hook	Other	Motif enrichment	THC0187WNHN,THC0195WNHN	0.584331	0.670266	57012	0.114929	1	96798	12344	0.127523	21265	4084	0.192053	99.1887	429
GCM1	Control	GCM	Other	Motif enrichment	THC0525WNHN,THC0621WNHN	0.515912	0.831927	61824	0.297531	1	68859	9117	0.132401	45922	1191	0.0259353	73.7549	429
LEF1	Control	HMG/Sox	Other	Motif enrichment	THC0722WNHN,THC0818WNHN	0.291423	0.388865	44319	0.111605	1	43345	2122	0.0489561	2763	785	0.284111	99.1887	462.4
SOX15	Control	HMG/Sox	Enhancer TF	Motif enrichment	THC0522WNHN,THC0618WNHN	0.570823	0.654418	31559	0.0631686	1	10825	13	0.00120092	26	6	0.230769	99.1887	318.95
SOX2	Control	HMG/Sox	Dark TF	Motif enrichment	THC0714WNHN,THC0810WNHN	0.547892	0.800423	69048	0.229356	1	31911	210	0.0065808	405	65	0.160494	99.1887	462.4
SRY	Control	HMG/Sox	Enhancer TF	Motif enrichment	THC0529WNHN,THC0625WNHN	0.380523	0.540435	17507	0.029849	1	23134	76	0.00328521	168	18	0.107143	90.6	94
PAX7	Control	Homeodomain; Paired box	Other	Motif enrichment	THC0719WNHN,THC0815WNHN	0.574698	0.600805	55194	0.124836	1	23818	286	0.0120077	636	50	0.0786164	99.1887	563.39
POU5F1	Control	Homeodomain; POU	Other	No motif enrichment, good overlap between replicates	THC0530WNHN,THC0626WNHN	0.313999	0.424243	12115	0.0197734	1	276	11	0.0398551	346	6	0.017341	15.2	8.6
NR1H4	Control	Nuclear receptor	Other	Motif enrichment	THC0527WNHN,THC0623WNHN	0.491749	0.274821	2473	0.00475917	1	239	11	0.0460251	22	0	0	99.1887	462.4
RARA	Control	Nuclear receptor	Other	No motif enrichment, good overlap between replicates	THC0718WNHN,THC0814WNHN	0.353846	0.422628	4754	0.0102632	1	230	3	0.0130435	90	0	0	28.82	462.4
RORB	Control	Nuclear receptor	Other	Motif enrichment	THC0813WNHN	NA	NA	495	0.00159835	1	100	3	0.03	56	2	0.0357143	42.9	563.39
VDR	Control	Nuclear receptor	Promoter TF	Motif enrichment	THC0716WNHN,THC0812WNHN	0.535135	0.390174	8185	0.0227583	1	318	15	0.0471698	39	1	0.025641	42.9	462.4
NFKB1	Control	Rel	Other	Motif enrichment	THC0528WNHN,THC0624WNHN	0.488372	0.408332	28162	0.0876979	1	34649	9900	0.285723	32791	2394	0.0730078	73.7549	462.4
RFX5	Control	RFX	Other	Motif enrichment	THC0085WNHN,THC0121WNHN	0.552448	0.730626	36224	0.0933879	1	938	128	0.136461	374	149	0.398396	99.1887	429
MGA	Control	T	Promoter TF	Motif enrichment	THC0819WNHN	NA	NA	13040	0.0637728	1	14958	526	0.0351651	1347	73	0.0541945	42.9	429
