## Supplementary Table 4 for "Extensive binding of nebulous human transcription factors to genomic dark matter"

### Sheet: Sheet1
			Protein-protein interactions								Ages (MYA)		Histone marks (fraction of BSs)			Repeat superclasses (p-value)							Literature information
TF	Role in study	DBD type	TRIM28/33/39		ZF protein		CBX/HP1		Others (not incl.)	References	TF	Binding site (only for TFs with GHT)	None (empty)	H3K9me3	H3K27me3	LTR	LINE	SINE	DNA	Simple repeat	Other	Most enriched subtype	Phenotype	References
ZNF8	Control	KRAB-C2H2 ZF	1	TRIM28,TRIM39	1	ZNF330	1	CBX3	SIRT1	BioGRID (HT-AC-MS), BioGRID (HT-PL-MS)	99.1887	NA	0.607609	0.092826	0.009168	15.2667	323.005	0.269972	1.08989	5.05683	5.86201	L1MB7
ZNF689	Codebook TF	KRAB-C2H2 ZF	1	TRIM28,TRIM39	1	ZNF169,ZNF184,ZNF197,ZNF324B,ZNF574,ZNF593,ZNF707,ZNF773,ZNF777,ZBTB38,ZBTB40	1	CBX3,CBX5		BioGRID (HT-AC-MS)	160	42.9	0.42917	0.351663	0.00549882	4.63704	77.2274	0.326383	11.8792	2.75748	4.26907	L1M5	Genomic stability	PMID: 38168642
ZNF726	Codebook TF	KRAB-C2H2 ZF	1	TRIM28,TRIM39	1	ZNF430,ZNF492,ZNF716	1	CBX5		BioGRID (HT-AC-MS)	28.82	19.4571	0.400815	0.152174	0.0203804	35.3127	0.742933	0.10883	1.65152	3.06308	6.42048	HERVIP10B3-int
ZNF92	Codebook TF	KRAB-C2H2 ZF	1	TRIM28	1	ZNF169,ZNF223,ZNF324B,ZNF460,ZNF467,ZNF514,ZNF550,ZNF707,ZNF764,ZNF777,ZKSCAN8	1	CBX6		BioGRID (HT-AC-MS)	94	NA	0.207035	0.571061	0.0084358	323.005	0.669046	0.47631	1.61813	3.2446	3.5599	MSTA-int
ZNF490	Control	KRAB-C2H2 ZF	1	TRIM28,TRIM39	1	ZNF770,PRDM15	0			BioGRID (HT-AC-MS)	73.7549	NA	0.656762	0.152914	0.0169905	6.3605	257.607	0.250553	1.75613	2.84971	2.75577	L1M1
ZNF582	Control	KRAB-C2H2 ZF	1	TRIM33	1	ZNF195,ZNF30,ZNF420,ZNF555	0			BioGRID (HT-AC-MS)	99.1887	NA	0.538462	0.0307692	0.0307692	133.103	0.416937	0.00738666	1.07441	21.9734	27.3399	MLT1L	Oncogene suppression, Cancer progression test	PMID: 36966163 PMID: 38160718 PMID: 33178175
ZNF317	Control	KRAB-C2H2 ZF	1	TRIM28	1	ZNF48,ZNF467,ZBTB47,GLI4,ZNF668	0			BioGRID (HT-AC-MS)	99.1887	NA	0.513897	0.0688032	0.0176635	6.50082	123.299	1.77574	4.86809	9.26537	3.06157	L1MEg
ZNF845	Codebook TF	KRAB-C2H2 ZF	1	TRIM28	1	ZNF418,ZNF467	0		MPHOSPH8	BioGRID (HT-AC-MS)	28.82	NA	0.436398	0.10237	0.0261611	141.575	0.754911	6.15671	1.04271	3.89618	3.8989	LTR76
ZNF708	Control	KRAB-C2H2 ZF	1	TRIM28	1	ZNF543,ZNF653	0			BioGRID (HT-AC-MS)	28.82	NA	0.383915	0.182094	0.0060698	87.4044	1.66798	0.256028	1.01041	8.85925	14.2054	MER41-int
ZNF773	Codebook TF	KRAB-C2H2 ZF	1	TRIM28,TRIM39	1	ZNF689,ZNF689,ZNF629	0			BioGRID (HT-AC-MS)	99.1887	73.7549	0.242126	0.438976	0.011811	44.5943	112.555	0.723511	0.689974	3.67478	6.82852	L1MCb
ZNF250	Control	KRAB-C2H2 ZF	1	TRIM28	0		1	CBX3		BioGRID (HT-AC-MS), BioGRID (HT-PL-MS)	99.1887	42.9	0.505664	0.243048	0.0061792	1.88613	49.6594	4.99e-05	2.23395	10	10.7244	L1M3
ZNF226	Codebook TF	KRAB-C2H2 ZF	1	TRIM28	0		1	CBX3		BioGRID (HT-AC-MS), BioGRID (HT-PL-MS)	99.1887	94	0.448183	0.176312	0.00807537	58.9765	7.4227	0.927888	1.58393	6.70531	8.84344	MLT1H-int
ZNF678	Codebook TF	KRAB-C2H2 ZF	1	TRIM28	0		1	CBX5		BioGRID (HT-AC-MS)	28.82	42.9	0.416092	0.158621	0.0390805	323.005	0.350658	0.025427	2.92486	4.90523	2.11605	MER83	Height/growth	PMID: 18391952
ZNF43	Codebook TF	KRAB-C2H2 ZF	1	TRIM33	0		0			BioGRID (HT-AC-MS)	42.9	28.82	0.597206	0.0740591	0.0111983	200.89	25.2839	1.02133	13.0001	3.39795	10.9971	MER4-int
ZNF14	Codebook TF	KRAB-C2H2 ZF	1	TRIM28	0		0			BioGRID (HT-AC-MS)	73.7549	NA	0.481481	0.349206	0	99.3324	0.287695	0.231	1.05469	2.97772	7.89557	LTR49-int
ZNF140	Control	KRAB-C2H2 ZF	1	TRIM28	0		0			BioGRID (LT-RC)	99.1887	NA	0.475586	0.08	0.0237241	12.9761	230.21	0.557945	48.718	5.44245	2.70746	L1MB7
ZNF878	Codebook TF	KRAB-C2H2 ZF	1	TRIM28	0		0			BioGRID (HT-AC-MS)	42.9	NA	0.473327	0.0283688	0.0223558	60.5257	0.936299	1.64085	4.72427	3.81355	3.6226	MER4A
ZNF841	Codebook TF	KRAB-C2H2 ZF	1	TRIM28	0		0			BioGRID (HT-AC-MS)	73.7549	42.9	0.411373	0.148551	0.00511716	323.005	18.2117	1.02394	9.6809	3.18639	1.82213	THE1B-int
ZNF20	Codebook TF	KRAB-C2H2 ZF	1	TRIM28	0		0			BioGRID (HT-AC-MS)	87.2	42.9	0.344984	0.148899	0.0122335	323.005	0.537851	0.523222	1.72218	4.61665	5.88716	MER51A
ZNF57	Codebook TF	KRAB-C2H2 ZF	1	TRIM28	0		0			BioGRID (HT-AC-MS)	94	28.82	0.323665	0.172315	0.0222573	323.005	4.02727	1.2529	0.751873	3.79516	103.331	LTR7B	Zygotic/early development	PMID: 18854139
ZNF107	Codebook TF	KRAB-C2H2 ZF	0		1	ZNF324B,ZNF467	1	CBX6		BioGRID (HT-AC-MS)	42.9	NA	0.493355	0.0968694	0.0230279	323.005	323.005	18.9296	26.4582	11.0541	46.0544	L1PA5,LTR12C
ZNF251	Codebook TF	KRAB-C2H2 ZF	0		1	ZNF460	0			BioGRID (HT-AC-MS)	94	73.7549	0.525403	0.0419657	0.0169355	258.746	323.005	0.440323	3.00601	6.58739	3.34203	L1MB3
ZNF836	Codebook TF	KRAB-C2H2 ZF	0		1	ZNF562	0			BioGRID (HT-AC-MS)	42.9	42.9	0.393691	0.195026	0.010919	323.005	8.27922	1.66612	1.02228	3.73823	4.49835	MSTA-int
ZNF471	Codebook TF	KRAB-C2H2 ZF	0		0		0				318.95	28.82	0.707193	0.0867384	0.019467	29.354	261.827	0.168466	2.08605	3.21311	2.8797	L1M1	Oncogene suppression	PMID: 29610526
ZFP28	Control	KRAB-C2H2 ZF	0		0		0				99.1887	NA	0.668593	0.057104	0.0186948	2.90008	104.011	0.974498	7.01117	5.76095	12.5452	L1M5
ZIM3	Control	KRAB-C2H2 ZF	0		0		0				99.1887	73.7549	0.623291	0.0340687	0.0309663	220.988	5.44465	0.239956	21.575	3.39721	3.56154	MLT1L
ZNF814	Codebook TF	KRAB-C2H2 ZF	0		0		0		TP53		42.9	0	0.598485	0.166667	0.0681818	35.4473	0.0340539	3.96547	1.69265	157.381	6.93218	(TGGAA)n
ZNF234	Codebook TF	KRAB-C2H2 ZF	0		0		0				99.1887	73.7549	0.567069	0.0723918	0.0106458	103.766	64.3916	0.642229	1.17749	7.36871	7.74423	MLT1D-int
ZNF454	Control	KRAB-C2H2 ZF	0		0		0				99.1887	NA	0.533333	0.05	0	0	4.19312	0.0018897	0	33.4488	26.7399	(GGAATGGAAT)n		PMID: 35574348 PMID: 32016477 PMID: 26690652 PMID: 40922130
ZNF724	Codebook TF	KRAB-C2H2 ZF	0		0		0				28.82	28.82	0.494562	0.0966258	0.0191021	205.393	0.611033	1.39099	8.93947	3.54361	3.50349	MER4-int
ZNF705E	Codebook TF	KRAB-C2H2 ZF	0		0		0				6.4	NA	0.476164	0.130889	0.0403385	4.8927	0.627114	0.890988	0.636298	221.924	323.005	SVA_D
ZNF470	Codebook TF	KRAB-C2H2 ZF	0		0		0				99.1887	84.73	0.451452	0.143829	0.0222323	53.7812	20.6052	1.20741	0.884802	4.86741	4.98268	LTR18A	Chondrogenesis	PMID: 15302581
ZNF665	Codebook TF	KRAB-C2H2 ZF	0		0		0				28.82	42.9	0.423481	0.0821455	0.0202551	27.3022	103.143	0.911979	1.6149	3.96839	4.75244	L1M3f
ZNF709	Codebook TF	KRAB-C2H2 ZF	0		0		0				94	NA	0.300395	0.541502	0.00790514	33.4296	27.2573	0.059826	0.367921	4.47328	13.4208	LTR12C
ZNF772	Codebook TF	KRAB-C2H2 ZF	0		0		0				99.1887	94	0.231655	0.572662	0.0100719	139.161	1.48344	0.955285	0.624034	2.55182	18.3555	LTR12C
ZNF233	Codebook TF	KRAB-C2H2 ZF	0		0		0				99.1887	8.6	0.0794574	0.459302	0.0116279	27.7775	97.5205	0.0802117	0.695248	12.688	4.29681	L1PA5
ZNF888	Codebook TF	C2H2 ZF	1	TRIM28	1	ZNF354C,ZNF324B,ZNF691,ZNF354C	0			BioGRID (HT-AC-MS)	28.82	NA	0.445924	0.0754004	0.0264531	38.6972	1.70457	0.199997	20.2109	7.11474	4.73142	LTR2
ZNF362	Codebook TF	C2H2 ZF	0		1	ZNF330,ZMYM2,ZNF451,ZNF512	1	CBX3	TAF1	BioGRID (HT-AC-MS) BioGRID (HT-PL-MS) PMID: 25281560 (BioID)	462.4	8.6	0.630805	0.0201626	0.0193792	0.531116	0.581912	323.005	22.538	323.005	51.7049	(A)n,AluJb
ZNF518B	Codebook TF	C2H2 ZF	0		1	IKZF5	1	CBX1,CBX3,CBX5	EZH2,G9A	BioGRID (HT-AC-MS), PMID: 25680957 (AP-MS)	318.95	42.9	0.520844	0.0530039	0.0151535	9.51916	67.9243	2.8694	5.6314	15.1879	4.41024	L1PA6	Longeviity	PMID: 25680957 PMID: 32997995
ZNF280D	Codebook TF	C2H2 ZF	0		1	ZNF644,ZNF292,RLF	1	CBX1,CBX3,CBX5		BioGRID (HT-AC-MS)	415	NA	0.343978	0.28307	0.0149346	241.395	258.6	0.369316	4.85274	34.3464	10.3411	L1PA7
ZNF146	Control	C2H2 ZF	0		1	ZKSCAN1,ZRANB1	0		BRD1,L3MBTL1, CHD3,EZH2	BioGRID (HT-AC-MS) BioGRID (LT-AC-MS)	99.1887	NA	0.760525	0.0578707	0.0184815	5.14334	323.005	0.295897	0.194622	4.4917	5.18832	L1PA10	DNA maintenance	PMID: 32267586 PMID: 35100360
ZNF865	Codebook TF	C2H2 ZF	0		1	ZNF169	0		SIRT6	BioGRID (HT-AC-MS)	429	NA	0.668783	0.0160524	0.0420959	17.5644	0.6428	0.0561651	11.4986	323.005	1.93899	(AC)n
ZNF384	Control	C2H2 ZF	0		1	ZBTB40,ZNF330	0		WDR5,SOX2,TP53	BioGRID (HT-AC-MS) BioGRID (HT-PL-MS)	429	15.2	0.636159	0.013972	0.0202729	2.62061	1.42307	323.005	64.0816	323.005	323.005	(A)n,A-rich,AluJb	DNA repair	PMID: 34772923
ZNF260	Control	C2H2 ZF	0		1	ZNF648	0			BioGRID (HT-TH)	99.1887	28.82	0.635351	0.0365505	0.0142776	2.36833	109.082	0.347159	1.00364	5.47248	8.10403	L1PA7
ZBTB40	Codebook TF	C2H2 ZF	0		1	ZNF689,ZNF576,ZNF384	0		TRIM45	BioGRID (HT-AC-MS)	429	99.1887	0.49889	0.0111683	0.0159379	110.301	17.2354	0.635494	323.005	247.659	8.78706	MER58A	Telomere maintenance in spermatocyte, male infertility	PMID: 37454741 PMID: 37174664 PMID: 32497039
SALL3	Codebook TF	C2H2 ZF	0		0		0		DNMT3A,ING1	BioGRID (HT-AC-MS)	462.4	8.6	0.715505	0.00284495	0.00782361	3.25929	10.2898	0.597313	6.16313	33.502	16.5956	(TATTAA)n	Germ layer differentiation, Embryonic lethal	PMID: 31092818 PMID: 19139273 PMID: 21558380 PMID: 19168674
ZNF775	Codebook TF	C2H2 ZF	0		0		0				94	42.9	0.461165	0.0219437	0.0409564	13.5066	15.7734	0.532211	1.94932	125.601	323.005	GA-rich
ZBED9	Codebook TF	BED ZF	0		1	ZSCAN20,ZNF396,ZKSCAN4,ZNF444,ZSCAN32,ZSCAN21, ZKSCAN4,ZSCAN23,ZNF397,ZNF232	0			BioGRID (HT-AC-MS)	94	73.7549	0.483296	0.00843931	0.0114728	4.96826	0.200326	323.005	323.005	6.49689	3.79402	AluSq2,MER5A
TPRX1	Codebook TF	Homeodomain	0		0		0				28.82	79.3647	0.782594	0.0176531	0.0175569	273.779	38.4635	148.968	113.056	49.6112	2.65882	MSTC	Zygotic master regulator	PMID: 36074823
SOX2	Control	HMG/Sox	1	TRIM33	1	ZNF687,ZNF384,ZBTB10,ZBTB5,ZBTB7A,ZNF462,ZNF536,ZNF609,ZNF644,ZNF787,KDM1A	1	CBX2,CBX4,HDAC3	BRD8,HDAC1,CHD3,CHD6,CHD7,CHD9,CHD8,SETD2,SMARCA2,TAF2,TAF6L	BioGRID (HT-AC-MS)	462.4	99.1887	0.648896	0.0123682	0.0155254	16.4009	13.3171	2.1638	7.80578	7.35911	3.21558	MER65A	Embryonic development	PMID: 18849973
SCML4	Codebook TF	AT hook	0		0		0		KDM5C,FBXO11,UBR1	BioGRID (HT-AC-MS)	429	NA	0.634979	0.00087535	0.0115546	0.668523	3.83826	0.932921	4.94719	7.90324	80.0747	ALR/Alpha
SP100	Codebook TF	SAND	1	TRIM33	1	ZNF281,ZNF536,ZNF609,ZNF706,ZNF740,ZNF768,ZNF827	1	CBX1,CBX3,CBX5	SIRT5	BioGRID (HT-AC-MS) BioGRID (LT/HT-TH)	99.1887	99.1887	0.251313	0.116203	0.238577	12.3852	0.995526	3.42842	11.9437	49.1631	29.4128	(TGGAA)n	Immune response	PMID: 32386862
SP140	Codebook TF	SAND	0		0		0				94	99.1887	0.415954	0.014245	0.279202	1.74928	0.777784	1.00655	2.38419	23.6172	4.12961	(AATGG)n	Immune response	PMID: 32386862 PMID: 24267382
SP140L	Codebook TF	SAND	0		0		0				94	87.2	0.796995	0.0249147	0.132435	2.46981	1.32313	0.695131	22.2528	4.54657	26.3252	SATR1	Immune response	PMID: 26347895 PMID: 19953087
*BioGRID: Oughtred, R. et al. The BioGRID database: A comprehensive biomedical resource of curated protein, genetic, and chemical interactions. Protein Sci 30, 187-200 (2021). [PMID: 33070389] HT-AC-MS: High-throughput Affinity Capture-MS LT-RC: Low-throughput Reconstituted Complex LT-TH: Low-throughput Two-hybrid HT-TH: High-throughput Two-hybrid HT-PL-MS: High-throughput Proximity Label-MS
